# GWAS hints at pleiotropic roles for *FLOWERING LOCUS T* in flowering time and yield-related traits in canola

**DOI:** 10.1101/539890

**Authors:** Harsh Raman, Rosy Raman, Yu Qiu, Avilash Singh Yadav, Sridevi Sureshkumar, Lauren Borg, Rohan Maheswaran, David Wheeler, Ollie Owens, Ian Menz, Sureshkumar Balasubramanian

**Author notes:** **Corresponding author:** Dr. Harsh Raman, NSW Department of Primary Industries, Wagga Wagga Agricultural Institute, Wagga Wagga, NSW 2650, Australia.

## Abstract

Transition to flowering at the right time is critical for local adaptation and to maximize seed yield in canola, which is an important oilseed crop. There is extensive variation among canola varieties in flowering time. However, our understanding of underlying genes and their role in canola productivity is still limited. We reveal natural variation in flowering time and response to photoperiod in a diverse GWAS panel (up to 368 accessions) of canola and identify associated SNPs across multiple experiments. Complementary QTL and eQTL mapping studies were also conducted in an Australian doubled haploid (DH) population for flowering time and other grain yield related traits. We show that several associations that were repeatedly detected across experiments map in the vicinity of *FLOWERING LOCUS T* (*FT*) paralogues and its known transcriptional regulators. QTL mapping study in a DH population detected consistent genomic regions close to *FT* paralogs. *FT* sequences vary between accessions and *FT* expression in field and controlled environment grown plants was correlated with flowering time. *FT* paralogs displayed association not only with flowering time, but also with plant emergence, shoot biomass and grain yield. Our findings suggest that *FT* paralogs not only modulate flowering time but also modulate yield-related productivity traits in canola.

**Highlight:** The genetic association, eQTL and expression analyses suggest that *FT* paralogs have multifaceted roles in canola flowering time, plant development and productivity traits.
