## Supplementary Table1 for "GWAS hints at pleiotropic roles for *FLOWERING LOCUS T* in flowering time and yield-related traits in canola"

### Sheet: Sheet2
Supplemental Table S1. Accessions used to reveal natural varition in flowering time and photoperiodic response
Species	Accession ID	Accession Name	Country of Origin
Brassica napus	10225	PAK-85388-502	Pakistan
Brassica napus	11853	x6-06-3725-3	China
Brassica napus	11896	ATR-STINGRAY-NVT	Australia
Brassica napus	14622	WESTAR DH	Australia
Brassica napus	15276	AV-SAPPHIRE_DH	Australia
Brassica napus	15278	95X360-310-3-9_DH	Australia
Brassica napus	15281	BAROSSA_DH	Australia
Brassica napus	15282	YICKADEE_DH	Australia
Brassica napus	15283	OSCAR_DH	Australia
Brassica napus	15284	MONTY_DH	Australia
Brassica napus	15285	SCOOP_DH	Australia
Brassica napus	15286	GROUSE_DH	Australia
Brassica napus	15287	RIPPER_DH	Australia
Brassica napus	15288	PURLER_DH	Australia
Brassica napus	15289	GEORGIE_DH	Australia
Brassica napus	15290	LANTERN_DH	Australia
Brassica napus	15291	RIVETTE_DH	Australia
Brassica napus	15293	WARRIORCL_DH	Australia
Brassica napus	15295	TAWRIFFIC-TT_DH	Australia
Brassica napus	15296	WESREO_DH	Australia
Brassica napus	15297	WESWAY_DH	Australia
Brassica napus	15306	MYSTIC_DH	Australia
Brassica napus	15307	DUNKELD_DH	Australia
Brassica napus	15308	AG-EMBLEM_DH	Australia
Brassica napus	15316	TRANBY_DH	Australia
Brassica napus	15325	AG-MUSTER_DH	Australia
Brassica napus	15332	ATR-MARLIN_DH	Australia
Brassica napus	15336	CB-ARGYLE_DH	Australia
Brassica napus	15338	46C04_DH	Australia
Brassica napus	15347	ATR-HYDEN_DH	Australia
Brassica napus	15348	MAJOR _DH
Brassica napus	15349	DRAKKAR_DH
Brassica napus	15352	ZHONGYOU-ZA-NO8_DH	China
Brassica napus	15358	03-P74-6_DH	China
Brassica napus	15359	04-P34_DH	China
Brassica napus	15366	ZY005_DH	China
Brassica napus	15369	ZY009_DH	China
Brassica napus	15370	ZY012_DH	China
Brassica napus	15371	ZY013_DH	China
Brassica napus	15373	95-17033-2_DH
Brassica napus	15399	TURRET-365644-3_DH
Brassica napus	15401	PROTA-6_DH
Brassica napus	15402	ROMEO-11_DH
Brassica napus	15404	TANKA-CN33077-6_DH	Japan
Brassica napus	15405	BAU-M58-3_DH
Brassica napus	15406	MIDAS-CN33080-5_DH	Canada
Brassica napus	15410	BLN3575-5_DH	Australia
Brassica napus	15413	ALTEX-CN35453-12_DH
Brassica napus	15414	RR005-3_DH	Australia
Brassica napus	15417	KOSA-CN35420-8_DH
Brassica napus	15418	ZEPHYR-CN33079-10_DH
Brassica napus	15419	DUPLO-90819-3_DH
Brassica napus	15420	MLOCHOWSKI-CN31399-14_DH
Brassica napus	15421	SVALOF-GULLEN-13_DH
Brassica napus	15425	RT117-1_DH
Brassica napus	15427	TQ055-02W2-14_DH
Brassica napus	15428	CROP-6_DH
Brassica napus	15429	TAPAROO-1_DH	Australia
Brassica napus	15430	POLO-CANOLA-26635-1_DH
Brassica napus	15431	GAN-YOU-NO4-MORVEN-15_DH
Brassica napus	15432	BLN3350-1_DH	Australia
Brassica napus	15441	KUBANSKII-1-633130-3_DH
Brassica napus	15442	AC-TRISTAR-7_DH
Brassica napus	15455	BLN3224-1_DH	Australia
Brassica napus	15462	1237198-18S-116-1-3_DH
Brassica napus	15465	DW-ZEPHYR-11_DH
Brassica napus	15470	BLN4135-15_DH	Australia
Brassica napus	15474	AG-CASTLE-4-9_DH	Australia
Brassica napus	15476	BLN4080-CO0705-10_DH	Australia
Brassica napus	15479	AGT114-7_DH
Brassica napus	15481	BLN3349-1_DH	Australia
Brassica napus	15482	BLN3582-3_DH	Australia
Brassica napus	15484	BLN3828-15_DH	Australia
Brassica napus	15485	CBI4407-9_DH
Brassica napus	15490	NMT052-13_DH
Brassica napus	15493	NS04397-9_DH
Brassica napus	15494	RN14-9_DH
Brassica napus	15495	RN2-7_DH
Brassica napus	15500	SARDI601CV-12_DH	Australia
Brassica napus	15502	TO003-6_DH
Brassica napus	15508	ZY011-14_DH	China
Brassica napus	15509	43C80(CL)-13_DH	Australia
Brassica napus	15510	StatusRR-1_DH	Australia
Brassica napus	15514	LightningTT-1_DH	Australia
Brassica napus	15520	ATR-Mako	Australia
Brassica napus	15522	ATR-Wahoo	Australia
Brassica napus	15523	ATR-Bonito	Australia
Brassica napus	50557	COLUMBUS
Brassica napus	50808	ZY010	China
Brassica napus	51411	TOPAS-DH
Brassica napus	51419	ATR-GEM	Australia
Brassica napus	51490	Beluga
Brassica napus	52374	AG-SPECTRUM_DH	Australia
Brassica napus	52375	BLN3347_DH	Australia
Brassica napus	52376	BLN2762_DH	Australia
Brassica napus	52377	SURPASS400	Australia
Brassica napus	52378	BLN1990_DH	Australia
Brassica napus	52379	MUTU-98-1_DH	Japan
Brassica napus	52380	RSO94-67_DH
Brassica napus	52381	MALUKA_DH	Australia
Brassica napus	52382	EUREKA_DH	Australia
Brassica napus	52383	BRAVOTT_DH	Australia
Brassica napus	52385	WESROONA_DH	Australia
Brassica napus	52386	WESBARKER_DH	Australia
Brassica napus	52387	WESBELL_DH	Australia
Brassica napus	52388	MARNOO_DH	Australia
Brassica napus	52389	NINDOO_DH	Australia
Brassica napus	52390	TATYOON_DH	Australia
Brassica napus	52391	RAINBOW_DH	Australia
Brassica napus	52392	CHARLTON_DH	Australia
Brassica napus	52393	RANGE_DH	Australia
Brassica napus	52394	AG-OUTBACK_DH	Australia
Brassica napus	52395	44C73_DH	Australia
Brassica napus	52396	ATR-BEACON_DH	Australia
Brassica napus	52397	SURPASS501-TT_DH	Australia
Brassica napus	52398	SURPASS402CL_DH	Australia
Brassica napus	52399	SURPASS603CL_DH	Australia
Brassica napus	52400	SURPASS404CL_DH	Australia
Brassica napus	52401	ATR-STUBBY_DH	Australia
Brassica napus	52402	THUNDER-TT_DH	Australia
Brassica napus	52403	ROCKET-CL_DH	Australia
Brassica napus	52404	AV-RUBY_DH	Australia
Brassica napus	52405	AV-JADE_DH	Australia
Brassica napus	52406	ATR-EYRE_DH	Australia
Brassica napus	52407	ATR-BANJO_DH	Australia
Brassica napus	52408	ATR-BARRA_DH	Australia
Brassica napus	52409	ATR-COBBLER_DH	Australia
Brassica napus	52410	ATR-SUMMIT_DH	Australia
Brassica napus	52411	CB-TANAMI_DH	Australia
Brassica napus	52412	CB-TRILOGY_DH	Australia
Brassica napus	52413	HC05004-5_DH
Brassica napus	52414	CB-TRIGOLD_DH	Australia
Brassica napus	52415	45C75_DH	Australia
Brassica napus	52417	HURRICANE-TT_DH	Australia
Brassica napus	52418	STORM-TT_DH	Australia
Brassica napus	52420	ATR409_DH
Brassica napus	52421	ATR-SIGNAL_DH	Australia
Brassica napus	52422	ROTTNEST-TTC_DH	Australia
Brassica napus	52423	FLINDERS-TTC_DH	Australia
Brassica napus	52424	CB-BOOMER_DH	Australia
Brassica napus	52425	46C76_DH	Australia
Brassica napus	52426	AG-COMET_DH	Australia
Brassica napus	52427	44Y06_DH	Australia
Brassica napus	52428	45C05_DH	Australia
Brassica napus	52429	CB-PILBARA_DH	Australia
Brassica napus	52430	CB-TELFER_DH	Australia
Brassica napus	52436	KAROO_DH	Australia
Brassica napus	52437	P3083_DH	China
Brassica napus	52438	FAN023_DH	China
Brassica napus	52439	FAN028_DH	China
Brassica napus	52441	ZHONGSHU-ANG-NO4-30920_DH	China
Brassica napus	52442	FAN168_DH	China
Brassica napus	52443	FAN189_DH	China
Brassica napus	52444	DING110_DH	China
Brassica napus	52445	DING474_DH	China
Brassica napus	52446	P617_DH	China
Brassica napus	52447	YU178_DH	China
Brassica napus	52448	03-P74-3_DH	China
Brassica napus	52449	03-P74-11_DH	China
Brassica napus	52450	x06-6-3737_DH	China
Brassica napus	52451	x06-6-3792_DH	China
Brassica napus	52452	06-P71-1_DH	China
Brassica napus	52453	ZY001_DH	China
Brassica napus	52454	ZY002_DH	China
Brassica napus	52455	ZY003_DH	China
Brassica napus	52456	ZY004_DH	China
Brassica napus	52458	ZY008_DH	China
Brassica napus	52460	GSC-5_DH	India
Brassica napus	52461	A-19890_DH
Brassica napus	52462	LISORA_DH
Brassica napus	52463	CHON-NAM_DH
Brassica napus	52464	CESCALJARNI-REPKA_DH	Che
Brassica napus	52465	ROY97017_DH	Australia
Brassica napus	52471	SARDI607_DH	Australia
Brassica napus	52472	BLN3614_DH	Australia
Brassica napus	52473	BLN3343-CO0402_DH	Australia
Brassica napus	52474	SARDI604_DH	Australia
Brassica napus	52475	BLN2737-CO0203-1_DH	Australia
Brassica napus	52476	BLN2852-03W02_DH	Australia
Brassica napus	52477	BLN3343-CO0401_DH	Australia
Brassica napus	52478	GASGOTT_DH
Brassica napus	52479	RP004-3_DH	Australia
Brassica napus	52480	BUK-WUK-13-501-14_DH
Brassica napus	52481	ORO-CN33076-15_DH
Brassica napus	52482	CASCADE-PI509072-2_DH
Brassica napus	52483	TARCOOLA-141-4_DH	Australia
Brassica napus	52484	GHOBI-CN101870-5_DH	India
Brassica napus	52485	PROMINENT-9_DH
Brassica napus	52486	AC-ELECT-15_DH	Canada
Brassica napus	52487	BLN3353-6_DH	Australia
Brassica napus	52489	NEELAM-8_DH
Brassica napus	52490	RUSSIA-6-5_DH	Russia
Brassica napus	52491	ZACHODNI-CN31407-12_DH
Brassica napus	52492	GHOBI-SARON-CN101865-12_DH	India
Brassica napus	52493	KROKO-CN35600-3_DH
Brassica napus	52494	BLN3579-6_DH	Australia
Brassica napus	52495	SENTRY-8_DH
Brassica napus	52496	MOKPO-38-469936-8_DH
Brassica napus	52497	BLN3343-12_DH	Australia
Brassica napus	52498	RT123-6_DH
Brassica napus	52499	BRONOWSKI-22548-3_DH	Swe
Brassica napus	52500	JANETZKIS-469826-12_DH
Brassica napus	52501	GHOBI-SARON-CN101864-12_DH	India
Brassica napus	52502	VALECOVSKA-CN31406-6_DH
Brassica napus	52503	BLN3245-1_DH	Australia
Brassica napus	52504	NARENDRA-9_DH	Australia
Brassica napus	52505	GSL1-1_DH	India
Brassica napus	52506	BLN249-2_DH	Australia
Brassica napus	52507	GHOBI-SARON-CN101863-15_DH	India
Brassica napus	52508	RICO-12_DH
Brassica napus	52509	GLOBAL-601200-9_DH
Brassica napus	52510	G-32327-AMES26646-10_DH
Brassica napus	52511	REGINA-II-1669-8_DH
Brassica napus	52512	EVVIN-633131-1_DH
Brassica napus	52513	BLN3352-2_DH	Australia
Brassica napus	52514	BLN3562-1_DH	Australia
Brassica napus	52515	TN7-2_DH
Brassica napus	52516	RESTON-AMES2655-2_DH
Brassica napus	52518	O-84-1-5_DH
Brassica napus	52519	GAN-YOU-NO1-MORVEN-8_DH
Brassica napus	52520	REGENT-431572-1_DH
Brassica napus	52521	BLN3616-1_DH	Australia
Brassica napus	52522	ARGENTINE-9_DH
Brassica napus	52523	HELGA-26628-7_DH
Brassica napus	52524	BLN3346-5_DH	Australia
Brassica napus	52525	TREBICSKA-8_DH
Brassica napus	52526	MURAME-NADAME-469940-1_DH
Brassica napus	52527	AGT111-3_DH
Brassica napus	52528	RT008-04M03-3_DH
Brassica napus	52529	TAIWAN-2-470041-2_DH
Brassica napus	52530	AGASSIZ-2_DH
Brassica napus	52531	GORA-13_DH
Brassica napus	52532	LEGEND-CN107671-10_DH
Brassica napus	52533	JET-NEUF-7_DH	France
Brassica napus	52535	TERI-3-14_DH	India
Brassica napus	52536	BLN3189-6_DH	Australia
Brassica napus	52537	BLN4143-1_DH	Australia
Brassica napus	52538	BLN4139-6_DH	Australia
Brassica napus	52539	BLN2369-1_DH	Australia
Brassica napus	52540	AGA99-13-4_DH
Brassica napus	52541	BLN3573-CO0401-2_DH	Australia
Brassica napus	52542	BLN4101-CO0807-10_DH	Australia
Brassica napus	52543	BLN4132-CO0805-3_DH	Australia
Brassica napus	52544	SARDI603-5_DH	Australia
Brassica napus	52545	BLN3606-5_DH	Australia
Brassica napus	52547	HC05006-4_DH
Brassica napus	52548	NMT370-4_DH
Brassica napus	52549	NS04376-14_DH
Brassica napus	52550	RO005-12_DH
Brassica napus	52551	RO008-11_DH
Brassica napus	52552	RO010-4_DH
Brassica napus	52553	RP002-5_DH	Australia
Brassica napus	52554	SARDI519TT-9_DH	Australia
Brassica napus	52555	SARDI524TT-11_DH	Australia
Brassica napus	52556	TL5-8_DH
Brassica napus	52557	TO007-12_DH
Brassica napus	52558	TP001-6_DH
Brassica rapa/B. napus	52559	TR002-03M4-7_DH
Brassica napus	52560	06SRKL0067-5_DH	Australia
Brassica napus	52561	SturtTT-12_DH	Australia
Brassica napus	52562	ScaddanTT-1_DH	Australia
Brassica napus	52563	TribuneTT-7_DH	Australia
Brassica napus	52564	BononzaTT-9_DH	Australia
Brassica napus	52566	AV-OPAL-3_DH	Australia
Brassica napus	52568	ZHONGYOU-821-11_DH	China
Brassica napus	52570	ZY014-8_DH	China
Brassica napus	52571	ZY015-3_DH	China
Brassica napus	52572	TERI(OO)R9903-3_DH	India
Brassica napus	52574	ROY97019-6_DH	Australia
Brassica napus	52575	ROY97020-13_DH	Australia
Brassica napus	52577	ROY97125-1_DH	Australia
Brassica napus	52582	ROY33-99P5-4_DH	Australia
Brassica napus	52584	BLN3303-CR0302-2_DH	Australia
Brassica napus	52585	CR-813-81-501-12_DH
Brassica napus	52586	RANGI-501-12_DH
Brassica napus	52587	UKRAINE-C-501-4_DH	Ukraine
Brassica napus	52588	RT057-10_DH
Brassica napus	52589	NORIN-18-501-4_DH	Japan
Brassica napus	52590	RR002-1_DH	Australia
Brassica napus	52591	BUK-WUK-20-1_DH
Brassica napus	52592	FURAX-458966-10_DH
Brassica napus	52593	JUMBO-CN87033-4_DH
Brassica napus	52594	GOLDEN-1670-1_DH
Brassica napus	52595	DORAL-1_DH
Brassica napus	52596	RR001-1_DH
Brassica napus	52597	DONG-HAE-18-6_DH	China
Brassica napus	52598	SHANG-YOU-9_DH	China
Brassica napus	52599	1187-4_DH
Brassica napus	52600	NORIN-18-469972-7_DH	Japan
Brassica napus	52602	COMET-15939-1_DH
Brassica napus	52603	COBRA-8_DH
Brassica napus	52604	NILLA-1022-469947-1_DH
Brassica napus	52605	MOKPO-32-1_DH
Brassica napus	52606	KOMET-CN31396-6_DH
Brassica napus	52607	BLN2300-5_DH	Australia
Brassica napus	52608	GALAXY-15938-15_DH
Brassica napus	52609	AGC214-4_DH
Brassica napus	52610	SARDI602CV-1_DH	Australia
Brassica napus	52611	PRIMOR-1_DH
Brassica napus	52612	NORIN-19-469973-11_DH
Brassica napus	52613	GULLE-458936-1_DH
Brassica napus	52614	RAFAL-7_DH
Brassica napus	52615	WICHITA-612846-9_DH
Brassica napus	52616	SHENG LI-YOU-CAI-3_DH
Brassica napus	52617	POLNOSLASKI-1-7_DH
Brassica napus	52618	AR-256-3-1-5_DH
Brassica napus	52620	OLEANDOR-1-7_DH
Brassica napus	52621	BUK-WUK-3-2-4_DH
Brassica napus	52622	LINDORE-1-1-9_DH
Brassica napus	52623	GUNDULA-1-2_DH
Brassica napus	52624	BIENVENU-1-6_DH
Brassica napus	52625	TORNADOTT-ACDC-7_DH	Australia
Brassica napus	52626	WARRIORCL-ACDC-1_DH	Australia
Brassica napus	52627	HZAU-1-3_DH	China
Brassica napus	52628	OCRI-1-14_DH	China
Brassica napus	52629	HAU-7-2_DH	China
Brassica napus	52630	OCRI-5-15_DH	China
Brassica napus	52632	AG-DROVER-1_DH	Australia
Brassica napus	52633	AZUMA-13_DH
Brassica napus	52634	AGC5-11_DH
Brassica napus	52635	AV-GARNET-2_DH	Australia
Brassica napus	52636	RQ01-02M2-8_DH
Brassica napus	52640	NMC115-1_DH
Brassica napus	52641	RN15-4_DH
Brassica napus	52642	SARDI605-10_DH	Australia
Brassica napus	52643	SARDI606-2_DH	Australia
Brassica napus	52644	WA050085-11_DH	Australia
Brassica napus	52645	06SRKL0179-8_DH	Australia
Brassica napus	52649	SKIPTON_DH	Australia
Brassica napus	52651	SHIRALEE_DH	Australia
Brassica napus	52652	SEI-YOSHU-3_DH
Brassica napus	52654	TQ008-14_DH
Brassica napus	52655	VOSTOCHNO-SIBIRSKII-633126-10_DH
Brassica napus	52656	BLN270-13_DH	Australia
Brassica napus	52657	TOSHARSHU-2-5_DH	Japan
Brassica napus	52658	BLN2676TT-1_DH	Australia
Brassica napus	52659	AGT346-11_DH
Brassica napus	52660	NMC131-2_DH
Brassica napus	52661	TP003-2_DH
Brassica napus	52662	Hylite200TT-6_DH	Australia
Brassica rapa/B. napus	52663	JackpotTT-1_DH	Australia
Brassica napus	52664	06SRKL0076-2_DH	Australia
Brassica napus	92156	BC1329	Australia
Brassica napus	92157	BC9102	Australia
Brassica napus	94503	ATR-SNAPPER-NVT-5_DH	Australia
Brassica napus	94551	CB-JARDEE-HT-NVT-16_DH	Australia
Brassica napus	94555	CB-JUNEE-HT-NVT-3_DH	Australia
Brassica napus	94581	THUMPER-TT-NVT-10_DH	Australia
Brassica rapa/B.carinata	94995	312-1909-1_DH	Australia
Brassica rapa/B.carinata	94999	10B 017-3-10-1962-6_DH	Australia
Brassica napus/B. carinata	95014	10B 015-4-3-2134-6_DH	Australia
Brassica napus	95031	RR-013-NCA-1-6-1973-4_DH	Australia
Brassica napus	95044	Haya	Japan
Brassica napus	95045	Norin20	Japan
Brassica napus	95046	CRESUS-O-PRECOSE
Brassica napus	95047	CRESOR
Brassica napus	95048	TOWER
Brassica juncea	95049	BJ168
Brassica napus	95050	ERGLU
Brassica napus	95051	SIREN	Australia
Brassica napus	95052	BLN 329	Australia
Brassica napus	95053	CHINA A	China
Brassica napus	95055	RAMSES
Brassica napus	95056	SV62/371
Brassica napus	95058	CHISAYA
Brassica napus	95059	CHIKUZEN
Brassica napus	95194	Rapid cycling
