## Supplementary Table3 for "GWAS hints at pleiotropic roles for *FLOWERING LOCUS T* in flowering time and yield-related traits in canola"

### Sheet: Sheet1
Supplemental Table S3. PCR primers used for expression analysis by RT-qPCR (as described by Guo et al 2014).
Target gene	Primer name	Orientation	Sequence (5’-3’)
BnC6FTb	BnC6.FTb_Fw	Forward	AATGAGATTGTGTCTTACGAGAA
BnC6FTb	BnC6.FTb_Rev	Reverse	AAGGCCGAGATTGTATAGCGCA
BnA7FTb	BnA7.FTb_Fw	Forward	AATGAGATTGTGTCTTACGAGAA
BnA7FTb	BnA7.FTb_Rev	Reverse	AAGGCCGAGATTGTATAGCGCG
BnC6FTa	BnC6.FTa_Fw	Forward	CCCACCTCGGGAATTCATCGTC
BnC6FTa	BnC6.FTa_Rev	Reverse	TAAACCGCAGCCACGGGAAGGCT
BnA7FTa	BnA7.FTa_Fw	Forward	CCCACCTCGGGAATTCATCGTC
BnA7FTa	BnA7.FTa_Rev	Reverse	TAAACCGCAGCCACGGGAAGGCC
BnA2FT	BnA2.FT_Fw	Forward	GTTGTAGGAGACGTTCTTGAATGT
BnA2FT	BnA2.FT_Rev	Reverse	TCTGGATCCACCATAACCAAAGTA
BnC2FT	BnC2.FT_Fw	Forward	GTTGTAGGAGACGTTCTTGAATGT
BnC2FT	BnC2.FT_Rev	Reverse	TCTGGATCCACCATAACCAAAGTG
