## Supplementary Table4 for "GWAS hints at pleiotropic roles for *FLOWERING LOCUS T* in flowering time and yield-related traits in canola"

### Sheet: Sheet1
Supplemental Table S4. Brassica napus genome BLAT HITs against the Arabidopsis thaliana FLOWERING LOCUS T (AT1G65480.1, RSB8/FT/chr1:24331428-24333935) using Darmor reference assembly ( http://www.genoscope.cns.fr/blat-server/cgi-bin/colza/webBlat). FT paralogs identified in a previous study (Schiessl et al 2014) are also shown for comparision.
Arabidopsis thaliana FT gene	SCORE	START	END	QSIZE	IDENTITY	CHROMOSOME	STRAND	START	END	TSIZE	LENGTH	BLOCK Count	FT paralogs identified by Schiessl et al (2014)			Gene model in B. napus cv Darmor reference assembly
													Chromosome	START	END
AT1G65480.1	554	54	846	856	0.882	A02	+	6375865	6378900	24793637	3036	16	A02	6375936	6379058	BnaA02g12130D
AT1G65480.1	448	54	808	856	0.901	C02_random	+	996723	998690	5147596	1968	13	C02_random	996695	998788	BnaC02g45250D
AT1G65480.1	335	179	612	856	0.89	A07	+	18855249	18857501	24006421	2253	4	A07	18855196	18857952	BnaA07g25310D
AT1G65480.1	312	345	846	856	0.85	C06	+	28554768	28555349	37225852	582	11	C06	28552966	28555216	BnaC06g27090D
AT1G65480.1	175	54	286	856	0.876	A01	-	17556739	17556971	23267756	233	1				Unknown
AT1G65480.1	73	283	366	856	0.941	A02	-	10803852	10804234	24793637	383	2				Unknown
AT1G65480.1	62	283	348	856	0.97	C04	+	12435943	12436008	48930137	66	1	C04	12435074	12437644	BnaC04g14850D
AT1G65480.1	59	277	348	856	0.917	A07	-	22789371	22789446	24006421	76	2				BnaA07g33120D
AT1G65480.1	59	283	348	856	0.907	C02	-	20908214	20908277	46221704	64	2	C02	20907503	20909228	BnaC02g23820D
