## Supplementary Table 5 for "GWAS hints at pleiotropic roles for *FLOWERING LOCUS T* in flowering time and yield-related traits in canola"

### Sheet: Sheet1
Supplemental Table S5. Natural variation in flowering time in a GWAS panel of 368 lines of B. napus grown under controlled environment cabinets under short day (8 h light and 16 h dark) and long day (16 h light and 8 h dark).
	SD (8 h light, 16 h dark)			LD (16 h light, 8 h dark)		Response to photoperiod
10225	130.852	7.251	10225	63.021	8.76721	67.831
11853	130.725	10.254	11854	53.0918	12.3967	77.6332
11896	131.038	10.254	11896	37.2993	12.3958	93.7387
14622	117.358	7.251	14622	39.3404	8.76684	78.0176
15276	130.833	7.251	15276	46.4525	8.76759	84.3805
15278	108.03	10.255	15278	100.58	12.3976	7.45013
15281	131.085	7.251	15281	39.7709	8.76761	91.3141
15282	131.062	7.252	15282	40.3063	8.76836	90.7557
15283	130.918	7.251	15283	41.7988	8.76724	89.1192
15284	115.582	7.251	15284	37.078	8.76763	78.504
15285	111.988	7.251	15285	35.8801	8.76759	76.1079
15286	114.93	7.252	15286	46.9272	8.76836	68.0028
15287	131.076	7.252	15287	54.9994	8.76835	76.0766
15288	130.978	7.252	15288	47.8991	8.76724	83.0789
15289	69.882	7.251	15289	44.4962	8.76684	25.3858
15290	130.929	7.251	15290	41.4718	8.76684	89.4572
15291	131.251	7.251	15291	43.8432	8.76648	87.4078
15293	130.674	10.254	15293	50.4622	12.3977	80.2118
15295	130.928	7.252	15295	39.8362	8.76724	91.0918
15296	85.332	7.251	15296	37.828	8.76763	47.504
15297	131.104	7.252	15297	40.1319	8.76913	90.9721
15306	113.055	7.251	15306	42.2962	8.76721	70.7588
15307	121.22	7.251	15307	41.3142	8.76659	79.9058
15308	130.987	7.251	15308	38.8875	8.7665	92.0995
15316	129.506	7.252	15316	51.1033	8.76836	78.4027
15325	130.983	7.252	15325	39.9374	8.76874	91.0456
15332	130.893	7.251	15332	50.6291	8.76799	80.2639
15336	130.833	7.251	15336	35.2025	8.76759	95.6305
15338	130.849	7.251	15338	44.6511	8.76648	86.1979
15347	122.005	7.252	15347	44.823	8.76761	77.182
15348	131.432	10.255	15348	40.4674	12.3977	90.9646
15349	131.204	7.251	15349	40.8676	8.76648	90.3364
15352	130.788	10.254	15352	m	m	-
15358	108.664	10.255	15358	43.9738	12.4008	64.6902
15359	130.894	10.255	15359	38.2039	12.3998	92.6901
15366	130.907	10.255	15366	61.2438	12.3998	69.6632
15369	131.038	10.254	15369	55.7993	12.3958	75.2387
15370	130.907	10.255	15370	44.7438	12.3998	86.1632
15371	131.432	10.255	15371	67.4674	12.3977	63.9646
15373	131.317	10.254	15373	62.455	12.3966	68.862
15399	109.827	10.255	15399	41.4289	12.3988	68.3981
15401	131.03	10.255	15401	42.0799	12.3976	88.9501
15402	130.379	10.254	15402	46.3237	12.3967	84.0553
15404	131.503	10.254	15404	42.3558	12.3967	89.1472
15405	131.03	10.255	15405	46.5799	12.3976	84.4501
15406	131.08	10.255	15406	49.0125	12.3977	82.0675
15410	131.041	7.251	15410	41.1981	8.76723	89.8429
15413	124.302	10.255	15413	38.2701	12.3987	86.0319
15414	130.379	10.254	15414	37.5737	12.3967	92.8053
15417	130.998	10.255	15417	47.4903	12.3977	83.5077
15418	130.931	10.254	15418	45.4442	12.3988	85.4868
15419	131.056	10.254	15419	50.349	12.3967	80.707
15420	131.253	10.255	15420	40.3658	12.3998	90.8872
15421	130.776	7.252	15421	45.7603	8.76874	85.0157
15425	131.038	10.254	15425	44.7993	12.3958	86.2387
15427	130.788	10.254	15427	37.2845	12.3966	93.5035
15428	131.253	10.255	15428	42.6158	12.3998	88.6372
15429	130.841	7.251	15429	45.9498	8.76686	84.8912
15430	131.03	10.255	15430	36.3299	12.3976	94.7001
15431	130.674	10.254	15431	61.9622	12.3977	68.7118
15432	119.423	7.252	15432	38.5351	8.76838	80.8879
15441	112.253	10.255	15441	37.1158	12.3998	75.1372
15442	131.124	7.251	15442	37.8246	8.76724	93.2994
15455	131.016	7.251	15455	42.3127	8.76654	88.7033
15462	105.958	10.255	15462	40.3079	12.3977	65.6501
15465	131.114	10.253	15465	39.6995	12.3948	91.4145
15470	110.371	7.251	15470	72.6563	8.76725	37.7147
15474	130.96	7.251	15474	43.2242	8.76761	87.7358
15476	121.417	7.251	15476	37.1263	8.76688	84.2907
15479	110.555	10.255	15479	41.9714	12.3988	68.5836
15481	131.076	7.252	15481	69.8744	8.76835	61.2016
15482	130.437	7.252	15482	36.7547	8.76799	93.6823
15484	121.649	7.251	15484	37.2154	8.76582	84.4336
15485	131.428	10.255	15485	43.8964	12.3977	87.5316
15490	130.77	7.252	15490	42.9369	8.76838	87.8331
15493	131.207	7.252	15493	44.8674	8.76875	86.3396
15494	131.055	10.255	15494	46.7214	12.3988	84.3336
15495	130.907	10.255	15495	37.4938	12.3998	93.4132
15500	130.993	7.251	15500	38.6466	8.76801	92.3464
15502	131.358	10.255	15502	37.234	12.3987	94.124
15508	131.253	10.255	15508	40.1158	12.3998	91.1372
15509	130.908	7.251	15509	34.061	8.76649	96.847
15510	130.995	7.252	15510	42.2166	8.76761	88.7784
15514	111.422	7.251	15514	39.443	8.76722	71.979
15520	130.579	7.251	15520	46.9886	8.76618	83.5904
15522	131.031	7.252	15522	45.8527	8.76874	85.1783
15523	130.961	7.251	15523	42.5155	8.76686	88.4455
50557	130.917	7.251	50557	64.1263	8.76688	66.7907
50808	130.913	7.251	50808	59.2519	8.76617	71.6611
51411	130.931	10.254	51411	55.4442	12.3988	75.4868
51419	131.196	7.251	51419	43.8794	8.76685	87.3166
51490	130.931	7.251	51490	m	m	-
52374	130.776	7.252	52374	54.6353	8.76874	76.1407
52375	130.972	7.251	52375	43.3965	8.7673	87.5755
52376	130.89	7.251	52376	46.8278	8.76724	84.0622
52377	130.929	7.251	52377	38.9622	12.3977	91.9668
52378	131.244	7.252	52378	42.7194	8.76912	88.5246
52379	130.946	7.252	52379	40.0971	8.768	90.8489
52380	118.059	10.255	52380	42.881	12.3998	75.178
52381	131.124	7.251	52381	51.1065	8.76722	80.0175
52382	131.076	7.252	52382	43.3744	8.76835	87.7016
52383	87.726	7.252	52383	39.1441	8.76798	48.5819
52385	130.946	7.252	52385	55.8091	8.76765	75.1369
52386	120.84	7.251	52386	42.2674	8.76684	78.5726
52388	130.141	7.252	52388	40.0979	8.76797	90.0431
52389	131.057	7.252	52389	51.6529	8.76761	79.4041
52390	109.05	7.251	52390	32.6438	8.76686	76.4062
52391	131.158	7.252	52391	43.6459	8.76759	87.5121
52392	131.104	7.252	52392	40.8819	8.76913	90.2221
52393	110.244	7.252	52393	40.0944	8.76912	70.1496
52394	106.606	7.251	52394	40.0605	8.76652	66.5455
52395	130.889	7.252	52395	42.0719	8.76799	88.8171
52396	130.803	7.251	52396	36.0275	8.76799	94.7755
52397	131.196	7.251	52397	40.2544	8.76685	90.9416
52398	120.105	7.252	52398	36.0869	8.76873	84.0181
52399	130.437	7.252	52399	45.0447	8.76799	85.3923
52400	112.849	7.252	52400	35.3641	8.76761	77.4849
52401	130.568	7.251	52401	67.9328	8.76724	62.6352
52402	131.297	7.251	52402	39.318	8.76722	91.979
52403	131.019	7.251	52403	48.0352	8.76722	82.9838
52404	130.97	7.251	52404	99.7653	8.7665	31.2047
52405	131.004	7.252	52405	42.3343	8.76912	88.6697
52406	131.069	7.252	52406	48.6426	8.76761	82.4264
52407	125.217	7.251	52407	35.025	8.768	90.192
52408	130.962	7.251	52408	34.054	8.76798	96.908
52409	131.039	7.252	52409	40.7431	8.76837	90.2959
52410	131.07	7.252	52410	37.8217	8.76874	93.2483
52411	93.545	7.251	52411	69.1523	8.76723	24.3927
52412	109.756	7.252	52412	29.9101	8.76838	79.8459
52413	131.074	10.254	52413	99.3037	12.3957	31.7703
52414	110.075	7.251	52414	48.8073	8.76685	61.2677
52415	131.07	7.252	52415	68.9467	8.76874	62.1233
52417	131.069	7.252	52417	41.8926	8.76761	89.1764
52418	131.053	7.251	52418	57.9462	8.76582	73.1068
52420	131.076	7.252	52420	42.1244	8.76835	88.9516
52421	131.046	7.251	52421	44.7376	8.76761	86.3084
52422	130.77	7.252	52422	30.3119	8.76838	100.458
52423	127.942	7.251	52423	71.3816	8.76762	56.5604
52424	80.496	7.252	52424	33.814	8.76759	46.682
52425	130.81	7.252	52425	70.7728	8.76761	60.0372
52426	131.076	7.252	52426	52.1244	8.76835	78.9516
52427	119.788	7.251	52427	40.8297	8.76614	78.9583
52428	122.43	7.252	52428	38.1819	8.76723	84.2481
52429	103.076	7.251	52429	32.7441	8.76686	70.3319
52430	99.568	7.251	52430	32.9328	8.76724	66.6352
52436	123.071	7.252	52436	44.3973	8.76836	78.6737
52437	131.161	10.254	52437	45.3002	12.3977	85.8608
52438	130.827	10.255	52438	57.4289	12.3988	73.3981
52439	131.059	10.255	52439	m	m	-
52441	130.997	10.255	52441	m	m	-
52442	130.864	10.255	52442	m	m	-
52443	130.788	10.254	52443	57.2845	12.3966	73.5035
52444	131.059	10.255	52444	m	m	-
52445	130.725	10.254	52445	60.3418	12.3967	70.3832
52446	131.317	10.254	52446	42.705	12.3966	88.612
52447	130.674	10.254	52447	57.2122	12.3977	73.4618
52449	130.958	10.255	52449	m	m	-
52450	131.064	10.255	52450	53.2316	12.3987	77.8324
52451	130.78	10.254	52451	43.1262	12.3966	87.6538
52452	131.064	10.255	52452	71.4816	12.3987	59.5824
52453	131.08	7.252	52453	65.5203	8.76801	65.5597
52454	131.113	10.256	52454	m	m	-
52455	131.058	10.255	52455	77.3343	12.3977	53.7237
52456	131.432	10.255	52456	67.4674	12.3977	63.9646
52458	131.161	10.254	52458	66.3002	12.3977	64.8608
52460	96.428	10.255	52460	35.3964	12.3977	61.0316
52461	131.058	10.255	52461	39.3343	12.3977	91.7237
52462	130.907	10.255	52462	39.4938	12.3998	91.4132
52463	131.358	10.255	52463	76.984	12.3987	54.374
52464	131.428	10.255	52464	43.3964	12.3977	88.0316
52465	131.317	10.254	52465	39.705	12.3966	91.612
52471	130.929	7.251	52471	38.0849	8.76686	92.8441
52472	130.909	7.251	52472	69.3072	8.76684	61.6018
52473	71.684	10.254	52473	34.7314	12.3966	36.9526
52474	131.178	7.252	52474	55.4789	8.76873	75.6991
52475	123.432	7.251	52475	68.5258	8.76798	54.9062
52476	130.803	7.251	52476	47.1525	8.76799	83.6505
52477	130.727	7.251	52477	40.6887	8.76689	90.0383
52478	130.909	7.251	52478	43.0878	8.76617	87.8212
52479	130.917	10.254	52479	39.176	12.3966	91.741
52480	130.861	7.251	52480	64.8278	8.768	66.0332
52481	131.34	7.252	52481	42.9661	8.76798	88.3739
52482	95.66	7.251	52482	35.2581	8.76726	60.4019
52483	130.776	7.252	52483	39.5103	8.76874	91.2657
52484	103.056	10.254	52484	38.849	12.3967	64.207
52485	130.779	10.254	52485	52.4035	12.3957	78.3755
52486	120.66	7.251	52486	42.1331	8.76726	78.5269
52487	131.073	7.252	52487	40.6999	8.76873	90.3731
52489	131.503	10.254	52489	42.3558	12.3967	89.1472
52490	129.818	10.254	52490	44.4105	12.3967	85.4075
52491	131.253	10.255	52491	41.6158	12.3998	89.6372
52492	120.597	10.254	52492	67.6142	12.3988	52.9828
52493	130.998	10.255	52493	71.9903	12.3977	59.0077
52494	131.065	7.251	52494	34.9513	8.76615	96.1137
52495	130.993	10.255	52495	37.4428	12.3967	93.5502
52496	131.091	10.254	52496	43.5303	12.3966	87.5607
52497	109.827	10.255	52497	35.9289	12.3988	73.8981
52498	131.113	10.256	52498	39.2146	12.4008	91.8984
52499	131.091	10.254	52499	m	m	-
52500	131.064	10.255	52500	53.4816	12.3987	77.5824
52501	131.161	10.254	52501	51.5502	12.3977	79.6108
52502	130.788	10.254	52502	100.284	12.3966	30.5035
52503	118.988	7.251	52503	37.5051	8.76759	81.4829
52504	131.016	7.251	52504	50.9377	8.76654	80.0783
52505	131.058	10.255	52505	99.3343	12.3977	31.7237
52506	121.803	7.251	52506	69.5975	8.76724	52.2055
52507	110.747	10.255	52507	52.0125	12.3977	58.7345
52508	131.428	10.255	52508	38.8964	12.3977	92.5316
52509	130.865	10.254	52509	43.7269	12.3977	87.1381
52510	131.317	10.254	52510	43.955	12.3966	87.362
52511	130.998	10.255	52511	48.7403	12.3977	82.2577
52512	115.726	10.255	52512	42.131	12.3998	73.595
52513	105.631	7.252	52513	38.6033	8.76836	67.0277
52514	105.43	7.252	52514	39.0522	8.76836	66.3778
52515	130.958	10.255	52515	37.5579	12.3977	93.4001
52516	131.091	10.254	52516	36.2803	12.3966	94.8107
52518	105.318	10.254	52518	35.4105	12.3967	69.9075
52519	131.161	10.254	52519	59.5502	12.3977	71.6108
52520	131.302	10.255	52520	37.5201	12.3987	93.7819
52521	130.889	7.252	52521	48.6969	8.76799	82.1921
52522	131.503	10.254	52522	47.6058	12.3967	83.8972
52523	130.997	10.255	52523	52.7238	12.4008	78.2732
52524	108.146	7.252	52524	37.938	8.76835	70.208
52525	109.917	10.254	52525	39.926	12.3966	69.991
52526	131.302	10.255	52526	42.0201	12.3987	89.2819
52527	131.08	10.255	52527	36.7625	12.3977	94.3175
52528	101.644	10.255	52528	36.2039	12.3998	65.4401
52529	131.113	10.256	52529	46.9646	12.4008	84.1484
52530	130.998	10.255	52530	52.9903	12.3977	78.0077
52531	131.134	10.255	52531	49.7466	12.3977	81.3874
52532	130.993	10.255	52532	39.4428	12.3967	91.5502
52533	131.055	10.255	52533	42.4714	12.3988	88.5836
52535	107.864	10.255	52535	39.9796	12.3987	67.8844
52536	130.735	7.251	52536	39.177	8.76651	91.558
52537	91.227	7.251	52537	33.6487	8.76689	57.5783
52538	104.577	7.252	52538	39.5944	8.76912	64.9826
52539	131.226	7.251	52539	35.7258	8.76687	95.5002
52540	130.779	10.254	52540	38.6535	12.3957	92.1255
52541	131.121	7.251	52541	54.0329	8.76685	77.0881
52542	120.5	7.251	52542	39.8618	8.76798	80.6382
52543	130.588	7.252	52543	41.0722	8.76725	89.5158
52544	130.437	7.252	52544	41.6297	8.76799	88.8073
52545	104.356	7.251	52545	39.8808	8.76654	64.4752
52547	131.358	10.255	52547	43.484	12.3987	87.874
52548	130.822	7.251	52548	46.3152	8.76724	84.5068
52549	131.087	7.251	52549	47.4152	8.76695	83.6718
52550	130.779	10.254	52550	44.6535	12.3957	86.1255
52551	131.253	10.255	52551	41.3658	12.3998	89.8872
52552	131.03	10.255	52552	49.3299	12.3976	81.7001
52553	130.907	10.255	52553	43.1638	12.3998	87.7432
52554	130.939	7.251	52554	47.5324	8.76647	83.4066
52555	117.198	7.251	52555	32.7168	8.76761	84.4812
52556	102.167	10.254	52556	34.256	12.3966	67.911
52557	130.931	10.254	52557	31.4442	12.3988	99.4868
52558	131.428	10.255	52558	99.6464	12.3977	31.7816
52559	129.818	10.254	52559	43.1605	12.3967	86.6575
52560	131.011	7.252	52560	71.7697	8.76759	59.2413
52561	117.508	7.251	52561	38.3217	8.76686	79.1863
52562	130.837	7.251	52562	39.665	8.7676	91.172
52563	131.086	7.251	52563	42.0214	8.76685	89.0646
52564	130.995	7.252	52564	38.3416	8.76761	92.6534
52566	131.145	7.252	52566	43.0891	8.76798	88.0559
52568	130.894	10.255	52568	65.4539	12.3998	65.4401
52570	131.302	10.255	52570	m	m	-
52571	130.894	10.255	52571	59.7039	12.3998	71.1901
52572	131.074	10.254	52572	36.6337	12.3957	94.4403
52574	131.064	10.255	52574	44.7316	12.3987	86.3324
52575	110.058	10.255	52575	37.3343	12.3977	72.7237
52577	131.074	10.254	52577	45.3037	12.3957	85.7703
52582	125.997	10.255	52582	37.7238	12.4008	88.2732
52584	130.867	7.251	52584	40.4622	12.3977	90.4048
52585	131.055	10.255	52585	m	m	-
52586	130.912	7.251	52586	m	m	-
52587	130.993	10.255	52587	43.1928	12.3967	87.8002
52588	130.958	10.255	52588	48.3079	12.3977	82.6501
52589	130.958	10.255	52589	45.3079	12.3977	85.6501
52590	130.865	10.254	52590	44.7269	12.3977	86.1381
52591	131.08	7.252	52591	52.3953	8.76801	78.6847
52592	130.894	10.255	52592	56.1239	12.3998	74.7701
52593	131.302	10.255	52593	48.2701	12.3987	83.0319
52594	118.358	10.255	52594	42.484	12.3987	75.874
52595	130.827	10.255	52595	46.4289	12.3988	84.3981
52596	131.056	10.254	52596	39.599	12.3967	91.457
52597	131.083	7.252	52597	55.4999	8.76799	75.5831
52598	130.725	10.254	52598	69.5918	12.3967	61.1332
52599	131.059	10.255	52599	m	m	-
52600	130.864	10.255	52600	67.9796	12.3987	62.8844
52602	131.231	7.252	52602	42.3986	8.76722	88.8324
52603	130.756	7.252	52603	49.7851	8.76838	80.9709
52604	130.864	10.255	52604	56.2296	12.3987	74.6344
52605	131.113	10.256	52605	66.2146	12.4008	64.8984
52606	130.864	10.255	52606	51.7296	12.3987	79.1344
52607	130.886	7.251	52607	44.5345	8.76648	86.3515
52608	131.184	10.254	52608	44.4814	12.3966	86.7026
52609	131.358	10.255	52609	43.234	12.3987	88.124
52610	120.996	7.252	52610	40.7403	8.76761	80.2557
52611	131.302	10.255	52611	m	m	-
52612	131.064	10.255	52612	m	m	-
52613	131.08	10.255	52613	41.0125	12.3977	90.0675
52614	130.783	7.251	52614	74.219	8.76614	56.564
52615	131.114	10.253	52615	58.9495	12.3948	72.1645
52616	131.064	10.255	52616	71.4816	12.3987	59.5824
52617	130.78	10.254	52617	55.1262	12.3966	75.6538
52618	131.184	10.254	52618	59.9814	12.3966	71.2026
52620	131.059	10.255	52620	39.631	12.3998	91.428
52621	131.134	10.255	52621	36.9966	12.3977	94.1374
52622	131.134	10.255	52622	53.2466	12.3977	77.8874
52623	131.358	10.255	52623	m	m	-
52624	130.379	10.254	52624	72.0737	12.3967	58.3053
52625	130.77	7.252	52625	35.3119	8.76838	95.4581
52626	106.376	7.252	52626	39.2675	8.76835	67.1085
52627	130.998	10.255	52627	m	m	-
52628	131.432	10.255	52628	45.2174	12.3977	86.2146
52629	126.725	10.254	52629	55.3418	12.3967	71.3832
52630	130.997	10.255	52630	66.3938	12.4008	64.6032
52632	130.845	7.252	52632	42.3292	8.768	88.5158
52633	130.78	10.254	52633	m	m	-
52634	131.253	10.255	52634	57.3658	12.3998	73.8872
52635	131.024	7.252	52635	39.4805	8.76797	91.5435
52636	111.16	10.255	52636	36.1789	12.3988	74.9811
52640	121.803	7.251	52640	36.8475	8.76724	84.9555
52641	131.08	10.255	52641	50.0125	12.3977	81.0675
52642	120.771	7.251	52642	35.0479	8.76619	85.7231
52643	131.051	7.251	52643	73.1793	8.76722	57.8717
52644	130.997	10.255	52644	34.4738	12.4008	96.5232
52645	130.821	7.251	52645	37.7589	8.76649	93.0621
52649	131.105	7.252	52649	49.8369	8.76873	81.2681
52651	130.912	7.251	52651	39.2674	8.76722	91.6446
52652	131.091	10.254	52652	69.3603	12.3966	61.7307
52654	131.055	10.255	52654	41.2214	12.3988	89.8336
52655	131.056	10.254	52655	47.849	12.3967	83.207
52656	130.822	7.251	52656	44.5652	8.76724	86.2568
52657	103.818	10.254	52657	40.1605	12.3967	63.6575
52658	131.157	7.251	52658	39.0894	8.768	92.0676
52659	131.058	10.255	52659	29.8343	12.3977	101.224
52660	130.874	7.251	52660	72.758	8.76649	58.116
52661	131.432	10.255	52661	40.9674	12.3977	90.4646
52662	54.284	7.252	52662	34.007	8.76769	20.277
52663	131.163	7.252	52663	43.2106	8.76799	87.9524
52664	127.149	7.252	52664	39.473	8.76799	87.676
92156	114.827	7.251	92156	33.1066	8.76801	81.7204
92157	120.024	7.252	92157	42.6055	8.76797	77.4185
94503	112.766	7.251	94503	30.9678	8.76686	81.7982
94551	83.232	7.251	94551	30.6788	8.76647	52.5532
94555	m	m	94555	41.8916	8.76691	-
94581	m	m	94581	69.2051	8.76687	-
94995	m	m	94995	42.4469	8.76799	-
94999	m	m	94999	m	m	-
95014	m	m	95014	40.563	8.76835	-
95031	m	m	95031	44.9428	12.3967	-
95044	130.867	7.251	95044	63.4289	12.3988	67.4381
95045	130.855	7.251	95044			130.855
95046	131	7.251	95046	64.3618	8.76798	66.6382
95047	130.898	7.251	95047	65.9442	12.3988	64.9538
95048	130.688	7.251	95048	m	m	-
95049	130.865	10.254	95049	33.2269	12.3977	97.6381
95050	131.012	7.251	95050	m	m	-
95051	131.217	7.251	95051	41.65	8.768	89.567
95052	131.134	10.255	95052	42.4966	12.3977	88.6374
95053	131.109	7.251	95053	61.9496	8.7669	69.1594
95055	131.113	10.256	95055	m	m	-
95056	131.503	10.254	95056	m	m	-
95058	130.95	7.251	95058	66.5933	8.76761	64.3567
95059	130.905	7.251	95059	60.103	8.76684	70.802
95194	68.644	10.255	95194	29.2039	12.3998	39.4401
	89.015	7.251	52387	32.6566	8.76725	56.3584
	131.134	10.255	52448	45.6666	12.3977	85.4674
Accession number	Predicted days to flower	Standard error	Accession number	Predicted days to flower	Standard error	Days
