## Supplementary Table 6 for "GWAS hints at pleiotropic roles for *FLOWERING LOCUS T* in flowering time and yield-related traits in canola"

### Sheet: Sheet1
Supplemental Table S6. Natural variation in flowering time in a GWAS panel of 300 lines of B. napus grown under field conditions. - represents to missing data
	Wagga Wagga (field plots)			Wagga Wagga (single rows)			Condobolin (field plots)
Accession number	Predicted days to flower	Standard error	Accession number	Predicted days to flower	Standard error	Accession number	Predicted days to flower	Standard error
10087	114.296	0.683	10087	116.014	1.032	10087	111.179	2.44
11000	115.645	0.666	11000	116.154	1.034	11000	104.631	2.454
11057	111.489	0.681	11057	112.37	1.031	11057	107.881	2.439
11896	109.646	0.67	11896	110.518	1.032	11896	100.161	2.433
15520	110.721	0.668	15520	113.688	1.032	15520	104.649	2.429
15521	110.569	0.672	15521	110.924	1.031	15521	103.063	2.439
15522	115.188	0.682	15522	115.97	1.031	15522	111.126	2.429
15523	112.446	0.669	15523	115.926	1.032	15523	103.587	2.441
51490	132.122	0.668	51490	130.458	1.032	51490	-	-
52374	124.365	0.683	52374	123.794	1.031	52374	111.376	2.462
52375	113.988	0.689	52375	116.11	1.032	52375	107.651	2.439
52376	125.243	0.698	52376	123.403	1.032	52376	120.429	2.429
52377	111.366	0.682	52377	116.141	1.456	52377	108.515	2.432
52378	118.255	0.682	52378	119.661	1.03	52378	120.297	2.45
52379	116.213	0.666	52379	116.272	1.032	52379	110.064	2.472
52380	120.358	0.681	52380	119.744	1.034	52380	112.793	2.442
52381	124.595	0.666	52381	121.247	1.036	52381	130.302	2.441
52382	119.431	0.668	52382	119.855	1.031	52382	106.759	3.187
52383	101.677	0.668	52383	109.008	1.033	52383	85.226	2.43
52384	105.22	0.668	52384	109.075	1.03	52384	89.235	2.44
52385	114.613	0.682	52385	115.84	1.03	52385	115.813	2.451
52386	115.073	0.668	52386	115.98	1.034	52386	106.481	2.454
52387	117.673	0.668	52387	118.089	1.034	52387	109.996	2.441
52388	111.122	0.668	52388	113.878	1.031	52388	99.898	2.451
52389	113.705	0.673	52389	115.774	1.032	52389	109.925	2.465
52390	117.136	0.666	52390	118.084	1.034	52390	112.559	2.44
52391	115.254	0.682	52391	115.96	1.032	52391	112.151	2.452
52392	115.066	0.668	52392	115.741	1.034	52392	116.987	2.429
52393	113.169	0.666	52393	115.871	1.034	52393	111.132	2.458
52394	112.781	0.667	52394	115.637	1.03	52394	98.945	2.44
52395	113.934	0.668	52395	116.043	1.03	52395	109.739	2.429
52396	109.749	0.667	52396	110.673	1.03	52396	100.287	2.439
52397	109.01	0.667	52397	110.609	1.034	52397	102.571	2.449
52398	106.464	0.668	52398	108.841	1.032	52398	93.154	2.445
52399	117.398	0.667	52399	117.962	1.032	52399	119.877	2.439
52401	109.16	0.667	52401	110.485	1.031	52401	96.716	2.43
52402	113.161	0.683	52402	114.313	1.032	52402	101.606	2.441
52403	115.456	0.667	52403	117.747	1.03	52403	105.934	2.446
52404	115.994	0.668	52404	117.84	1.03	52404	109.319	2.44
52405	115.308	0.682	52405	115.92	1.032	52405	100.903	2.439
52406	112.763	0.668	52406	113.855	1.031	52406	108.84	2.439
52407	112.455	0.667	52407	111.924	1.032	52407	100.225	2.453
52408	113.559	0.668	52408	114.012	1.032	52408	102.195	2.45
52409	108.428	0.683	52409	110.661	1.031	52409	96.675	2.44
52410	122.485	0.667	52410	121.537	1.032	52410	119.467	2.441
52411	109.876	0.667	52411	110.424	1.03	52411	98.749	2.45
52412	106.602	0.668	52412	110.789	1.034	52412	94.055	2.454
52413	123.014	0.667	52413	119.474	1.034	52413	120.441	2.439
52414	122.868	0.683	52414	122.418	1.032	52414	116.198	2.441
52415	123.938	0.683	52415	123.049	1.032	52415	124.831	2.454
52416	115.271	0.668	52416	116.206	1.032	52416	108.912	2.441
52417	108.437	0.667	52417	111.482	1.032	52417	100.382	2.442
52418	116.703	0.682	52418	117.907	1.031	52418	117.627	2.429
52419	114.155	0.668	52419	116.187	1.032	52419	114.812	2.453
52420	122.173	0.683	52420	121.669	1.032	52420	117.521	2.429
52421	113.831	0.683	52421	113.976	1.031	52421	101.583	2.439
52422	105.703	0.683	52422	108.967	1.036	52422	89.682	2.451
52423	111.677	0.683	52423	112.025	1.03	52423	106.098	2.439
52424	107.92	0.667	52424	108.858	1.034	52424	92.793	2.441
52425	114.458	0.682	52425	114.124	1.03	52425	103.345	2.439
52426	111.42	0.666	52426	110.373	1.03	52426	104.795	2.454
52427	108.786	0.666	52427	114.103	1.032	52427	100.605	2.431
52428	116.463	0.667	52428	116.18	1.03	52428	108.448	2.427
52429	108.846	0.681	52429	110.547	1.032	52429	98.793	2.439
52430	107.295	0.667	52430	109.096	1.032	52430	93.383	2.466
52431	125.197	0.682	52431	123.056	1.031	52431	116.374	2.453
52432	122.934	0.669	52432	123.122	1.034	52432	120.034	2.439
52433	124.685	0.669	52433	124.172	1.034	52433	118.763	2.44
52434	114.104	0.667	52434	116.054	1.031	52434	104.359	2.427
52435	120.284	0.667	52435	121.387	1.031	52435	120.21	2.428
52436	115.392	0.696	52436	117.723	1.031	52436	117.18	2.449
52437	118.129	0.682	52437	120.109	1.033	52437	118.48	2.47
52438	112.822	0.683	52438	115.971	1.032	52438	99.682	2.439
52439	118.408	0.669	52439	120.299	1.032	52439	112.332	2.439
52440	119.542	0.683	52440	119.908	1.032	52440	115.9	2.441
52441	111.495	0.667	52441	115.793	1.032	52441	107.966	2.441
52442	113.377	0.684	52442	120.065	1.032	52442	115.162	2.453
52443	118.731	0.668	52443	120.092	1.031	52443	112.85	2.428
52444	118.66	0.69	52444	119.935	1.032	52444	118.004	2.466
52445	114.346	0.682	52445	117.949	1.03	52445	113.618	2.427
52446	114.37	0.673	52446	118.063	1.031	52446	100.804	2.439
52447	106.371	0.684	52447	109.132	1.031	52447	100.147	2.44
52448	109.38	0.667	52448	115.977	1.03	52448	100.903	2.457
52449	127.288	0.667	52449	126.883	1.036	52449	125.307	2.441
52450	117.67	0.667	52450	119.696	1.036	52450	115.888	2.441
52451	107.772	0.667	52451	109.016	1.031	52451	99.748	2.428
52452	113.636	0.683	52452	116.317	1.031	52452	119.332	2.43
52453	109.995	0.668	52453	113.772	1.031	52453	106.263	2.467
52454	112.961	0.68	52454	116.268	1.031	52454	112.473	2.441
52455	119.809	0.682	52455	119.953	1.03	52455	117.502	2.427
52456	121.969	0.682	52456	122.826	1.034	52456	116.774	3.188
52457	125.956	0.698	52457	126.222	1.031	52457	120.656	2.439
52458	108.953	0.667	52458	112.618	1.032	52458	100.743	2.438
52460	106.58	0.697	52460	108.905	1.031	52460	93.103	2.466
52461	115.045	0.689	52461	118.162	1.034	52461	111.271	2.44
52462	131.477	0.667	52462	133.425	1.034	52462	137.058	3.185
52463	124.568	0.682	52463	125.644	1.031	52463	124.839	2.439
52464	106.622	0.683	52464	109.189	1.031	52464	108.468	2.44
52465	119.489	0.668	52465	119.498	1.03	52465	109.514	2.44
52466	119.072	0.683	52466	122.813	1.034	52466	115.161	2.429
52467	119.654	0.681	52467	119.775	1.034	52467	112.525	2.44
52468	118.318	0.668	52468	120.234	1.031	52468	116.084	2.439
52469	113.204	0.667	52469	116.013	1.031	52469	97.051	2.441
52470	113.826	0.666	52470	116.019	1.031	52470	109.16	2.441
52471	106.606	0.666	52471	109.052	1.031	52471	96.589	2.429
52472	116.977	0.671	52472	119.863	1.032	52472	110.03	2.429
52473	103.104	0.683	52473	110.079	1.031	52473	94.062	2.433
52474	117.844	0.682	52474	115.683	1.032	52474	112.07	2.428
52475	121.152	0.669	52475	119.906	1.031	52475	119.282	2.428
52476	105.557	0.682	52476	110.54	1.031	52476	92.105	2.439
52477	109.317	0.681	52477	110.509	1.036	52477	99.317	2.441
52478	125.292	0.669	52478	125.726	1.03	52478	116.272	2.429
52479	125.25	0.68	52479	122.246	1.032	52479	111.924	2.441
52480	117.128	0.683	52480	120.049	1.032	52480	117.561	2.44
52481	123.86	0.681	52481	125.109	1.031	52481	123.19	2.429
52482	106.522	0.681	52482	109.274	1.031	52482	94.495	2.434
52483	110.002	0.667	52483	111.792	1.032	52483	108.987	2.429
52484	114.51	0.666	52484	114.414	1.03	52484	97.359	2.427
52485	122.33	0.668	52485	121.464	1.032	52485	119.703	2.439
52486	115.76	0.668	52486	116.023	1.03	52486	116.659	2.44
52487	112.421	0.668	52487	112.237	1.456	52487	106.328	2.439
52488	112.686	0.674	52488	114.135	1.031	52488	109.691	2.429
52489	113.297	0.667	52489	115.891	1.031	52489	100.842	2.439
52490	125.303	0.683	52490	122.277	1.031	52490	126.921	2.429
52491	115.085	0.683	52491	115.626	1.032	52491	109.328	2.44
52492	106.504	0.689	52492	109.225	1.031	52492	93.789	2.441
52493	131.687	0.68	52493	133.017	1.03	52493	132.13	2.428
52494	112.52	0.667	52494	116.049	1.031	52494	99.873	2.439
52495	125.537	0.667	52495	125.813	1.03	52495	119.184	2.439
52496	119.974	0.668	52496	119.986	1.034	52496	119.563	2.438
52497	107.912	0.666	52497	108.861	1.03	52497	98.833	2.428
52498	114.566	0.667	52498	116.196	1.031	52498	113.512	2.429
52499	127.071	0.684	52499	127.39	1.032	52499	123.635	2.428
52500	128.207	0.698	52500	127.069	1.034	52500	132.079	2.469
52501	107.253	0.682	52501	109.128	1.036	52501	98.568	3.223
52502	124.785	0.689	52502	122.794	1.03	52502	123.333	2.441
52503	115.404	0.682	52503	118.129	1.031	52503	108.648	2.493
52504	113.147	0.683	52504	116.194	1.031	52504	110.447	2.441
52505	118.584	0.681	52505	115.487	1.039	52505	115.91	2.429
52506	117.71	0.683	52506	116.216	1.03	52506	120.356	2.427
52507	105.921	0.698	52507	108.777	1.031	52507	93.991	2.45
52508	131.794	0.667	52508	132.873	1.031	52508	135.356	2.439
52509	120.317	0.683	52509	120.167	1.032	52509	115.772	2.441
52510	125.12	0.667	52510	126.019	1.033	52510	126.114	2.442
52511	121.382	0.667	52511	122.451	1.03	52511	119.855	2.44
52512	120.521	0.667	52512	121.238	1.034	52512	116.578	2.429
52513	114.445	0.67	52513	116.284	1.031	52513	99.264	2.454
52514	110.037	0.666	52514	112.178	1.031	52514	101.42	2.439
52515	113.866	0.668	52515	112.071	1.031	52515	109.103	2.429
52516	118.299	0.681	52516	120.504	1.031	52516	111.983	2.441
52517	129.98	0.669	52517	130.483	1.031	52517	129.979	2.428
52518	117.594	0.668	52518	115.654	1.031	52518	115.076	2.441
52519	114.506	0.683	52519	115.923	1.032	52519	109.719	2.44
52520	123.457	0.666	52520	123.094	1.032	52520	119.78	2.481
52521	114.384	0.669	52521	115.417	1.032	52521	109.633	2.44
52522	122.645	0.682	52522	122.999	1.032	52522	123.724	2.44
52523	126.732	0.668	52523	126.349	1.032	52523	126.692	2.445
52524	105.77	0.668	52524	109.022	1.031	52524	93.039	2.44
52525	117.703	0.67	52525	116.346	1.032	52525	117.858	2.429
52526	118.282	0.667	52526	119.731	1.032	52526	110.975	2.469
52527	112.636	0.683	52527	116.002	1.036	52527	108.203	2.44
52528	105.869	0.682	52528	109.343	1.031	52528	90.528	2.428
52529	105.851	0.682	52529	108.881	1.032	52529	93.405	2.468
52530	126.805	0.668	52530	126.992	1.032	52530	126.501	2.441
52531	125.553	0.681	52531	123.885	1.031	52531	123	2.439
52532	123.284	0.665	52532	121.397	1.031	52532	120.501	2.429
52533	128.505	0.667	52533	128.783	1.036	52533	131.424	2.43
52534	110.97	0.666	52534	114.393	1.031	52534	96.64	2.469
52535	110.885	0.67	52535	114.076	1.036	52535	106.902	2.441
52536	113.639	0.683	52536	116.156	1.031	52536	100.004	2.44
52538	106.295	0.668	52538	109.083	1.034	52538	96.227	2.441
52539	108.953	0.667	52539	108.878	1.036	52539	100.845	2.428
52540	118.748	0.669	52540	120.105	1.03	52540	114.886	2.439
52541	118.77	0.671	52541	119.909	1.031	52541	116.219	2.429
52542	119.152	0.669	52542	119.848	1.032	52542	110.198	2.431
52543	107.386	0.667	52543	109.097	1.034	52543	94.064	2.427
52544	107.347	0.666	52544	109.033	1.031	52544	96.407	2.453
52545	108.113	0.685	52545	110.816	1.032	52545	102.327	2.439
52546	105.099	0.667	52546	110.348	1.031	52546	92.972	2.469
52547	119.256	0.666	52547	119.853	1.03	52547	112.847	2.427
52548	124.639	0.707	52548	124.941	1.034	52548	124.371	2.446
52549	120.014	0.668	52549	121.149	1.031	52549	112.709	2.438
52550	105.824	0.668	52550	109.1	1.031	52550	93.121	2.439
52551	116.548	0.683	52551	115.982	1.038	52551	109.45	2.427
52552	114.073	0.684	52552	115.665	1.03	52552	109.44	2.431
52553	117.141	0.669	52553	118.059	1.031	52553	113.108	2.429
52554	113.893	0.666	52554	117.915	1.031	52554	110.09	2.452
52555	105.879	0.667	52555	110.167	1.03	52555	97.345	2.441
52556	106.754	0.668	52556	108.885	1.03	52556	95.658	2.426
52557	113.967	0.666	52557	115.955	1.031	52557	107.804	2.43
52558	117.733	0.666	52558	116.003	1.031	52558	115.925	2.44
52559	112.768	0.667	52559	115.702	1.03	52559	99.265	2.429
52560	115.073	0.682	52560	116.154	1.032	52560	107.875	2.439
52561	111.027	0.669	52561	110.299	1.032	52561	100.653	2.44
52562	115.814	0.666	52562	115.704	1.03	52562	100.828	2.453
52563	114.501	0.667	52563	115.711	1.032	52563	105.127	2.45
52564	105.82	0.667	52564	109.201	1.032	52564	97.779	2.44
52565	111.421	0.684	52565	115.923	1.032	52565	100.174	2.466
52566	112.113	0.674	52566	113.921	1.032	52566	104.376	2.427
52567	118.855	0.667	52567	120.037	1.032	52567	120.887	2.441
52568	110.118	0.673	52568	111.979	1.034	52568	107.176	2.429
52569	116.338	0.683	52569	118.256	1.032	52569	110.46	2.441
52570	109.16	0.667	52570	112.138	1.032	52570	109.761	2.44
52571	110.179	0.683	52571	113.625	1.032	52571	106.842	2.441
52572	105.664	0.669	52572	109.055	1.031	52572	92.847	2.45
52573	132.944	0.683	52573	132.876	1.457	52573	123.911	2.44
52574	119.042	0.668	52574	119.999	1.031	52574	124.151	2.44
52575	111.211	0.667	52575	115.82	1.03	52575	100.33	2.429
52576	106.126	0.681	52576	109.576	1.031	52576	90.603	2.451
52577	125.342	0.669	52577	124.957	1.034	52577	119.358	3.225
52578	122.78	0.682	52578	124.06	1.031	52578	115.749	2.45
52579	107.503	0.666	52579	108.914	1.032	52579	90.278	2.428
52580	120.172	0.668	52580	123.355	1.031	52580	124.695	2.48
52581	125.475	0.667	52581	126.794	1.032	52581	128.353	2.429
52582	108.353	0.668	52582	109.072	1.036	52582	92.481	2.439
52583	121.719	0.669	52583	122.769	1.034	52583	124.992	2.442
52584	-	-	52584	-	-	52584	-	-
52585	125.207	0.668	52585	126.842	1.034	52585	127.926	2.454
52586	126.585	0.682	52586	127.23	1.032	52586	130.3	2.43
52587	116.539	0.667	52587	118.148	1.031	52587	105.581	2.428
52588	115.88	0.666	52588	116.106	1.032	52588	111.604	2.44
52589	107.902	0.665	52589	110.388	1.03	52589	108.137	2.441
52590	111.803	0.673	52590	112.077	1.032	52590	99.56	2.451
52591	115.654	0.667	52591	117.798	1.032	52591	113.596	2.428
52592	119.825	0.669	52592	120.41	1.031	52592	117.884	2.44
52593	126.133	0.668	52593	125.894	1.032	52593	120.874	2.441
52594	125.232	0.673	52594	122.875	1.031	52594	119.648	2.428
52595	117.097	0.668	52595	116.058	1.032	52595	121.144	2.44
52596	113.591	0.669	52596	115.81	1.031	52596	102.901	2.463
52597	107.151	0.682	52597	109.656	1.034	52597	95.994	2.43
52598	116.36	0.668	52598	119.857	1.032	52598	118.223	2.441
52599	113.064	0.666	52599	116.015	1.032	52599	111.628	2.429
52600	111.635	0.667	52600	113.855	1.031	52600	106.453	2.44
52601	127.641	0.682	52601	129.843	1.032	52601	130.04	2.429
52602	120.637	0.668	52602	119.694	1.036	52602	116.131	2.441
52603	131.897	0.668	52603	130.103	1.032	52603	132.077	2.47
52604	127.226	0.673	52604	126.957	1.032	52604	131.359	2.455
52605	124.581	0.681	52605	128.418	1.031	52605	119.874	2.441
52606	127.995	0.682	52606	124.557	1.032	52606	126.041	2.479
52607	115.022	0.7	52607	115.883	1.031	52607	110.232	2.48
52608	124.669	0.667	52608	123.046	1.032	52608	124.027	2.434
52609	118.467	0.667	52609	119.878	1.031	52609	116.218	2.429
52610	112.528	0.683	52610	115.538	1.03	52610	103.82	2.438
52611	129.777	0.667	52611	130.838	1.031	52611	127.981	2.43
52612	114.801	0.699	52612	115.997	1.031	52612	121.45	2.44
52613	127.818	0.669	52613	128.311	1.03	52613	120.45	2.441
52614	128.048	0.667	52614	126.91	1.032	52614	128.658	2.427
52615	127.888	0.682	52615	124.826	1.031	52615	128.008	2.428
52616	127.145	0.682	52616	125.002	1.031	52616	127.14	2.46
52617	118.318	0.683	52617	120.275	1.031	52617	110.415	2.43
52618	131.878	0.685	52618	131.304	1.03	52618	129.117	2.428
52619	122.288	0.699	52619	123.7	1.031	52619	122.266	2.44
52620	115.349	0.69	52620	117.667	1.03	52620	120.415	2.44
52621	125.884	0.668	52621	127.029	1.032	52621	121.162	2.442
52622	121.408	0.667	52622	119.814	1.031	52622	120.425	2.455
52623	133.134	0.683	52623	133.554	1.03	52623	130.498	2.439
52624	127.306	0.666	52624	126.999	1.032	52624	118.691	2.451
52625	115.476	0.674	52625	117.819	1.03	52625	110.076	2.428
52626	111.323	0.667	52626	111.79	1.034	52626	100.494	2.451
52627	113.086	0.669	52627	116.376	1.03	52627	111.911	2.44
52628	112.738	0.684	52628	118.072	1.034	52628	107.54	2.429
52629	112.495	0.682	52629	116.323	1.034	52629	104.146	2.487
52630	111.743	0.668	52630	115.757	1.031	52630	105.898	2.441
52631	106.685	0.682	52631	108.968	1.032	52631	86.015	2.439
52632	119.004	0.668	52632	119.988	1.032	52632	116.207	2.439
52633	126.078	0.695	52633	125.472	1.032	52633	129.868	2.44
52634	125.024	0.682	52634	126.763	1.03	52634	120.127	2.439
52635	110.241	0.682	52635	109.074	1.032	52635	103.281	2.439
52636	107.204	0.674	52636	109.103	1.032	52636	98.933	2.44
52637	125.412	0.669	52637	121.621	1.032	52637	115.55	2.502
52638	105.061	0.673	52638	108.88	1.031	52638	95.363	2.428
52639	106.742	0.666	52639	110.517	1.032	52639	98.69	2.449
52640	107.529	0.67	52640	108.961	1.03	52640	92.057	2.433
52641	117.947	0.667	52641	120.007	1.03	52641	116.499	2.429
52642	113.789	0.667	52642	113.936	1.038	52642	103.128	2.44
52643	114.086	0.682	52643	112.037	1.032	52643	98.874	2.451
52644	121.106	0.667	52644	120.081	1.031	52644	115.67	2.431
52645	113.862	0.667	52645	116.108	1.032	52645	99.074	2.444
52646	135.604	0.674	52646	-	-	52646	130.064	2.45
52647	128.162	0.688	52647	131.239	1.03	52647	121.567	2.44
52648	131.597	0.681	52648	132.828	1.031	52648	119.564	2.44
52649	115.825	0.668	52649	116.071	1.031	52649	114.621	2.434
52650	113.244	0.667	52650	116.403	1.03	52650	109.667	2.452
52651	110.673	0.684	52651	110.386	1.036	52651	116.194	2.439
52652	110.987	0.682	52652	116.037	1.032	52652	109.028	2.44
52653	125.402	0.689	52653	123.037	1.032	52653	123.73	2.43
52654	119.647	0.667	52654	120.297	1.03	52654	115.695	2.451
52655	121.422	0.667	52655	119.827	1.032	52655	120.046	2.441
52656	117.265	0.671	52656	116.146	1.031	52656	110.007	2.429
52657	113.732	0.668	52657	116.414	1.032	52657	110.142	2.449
52658	106.928	0.683	52658	109.445	1.031	52658	101.599	2.429
52659	107.333	0.666	52659	108.971	1.032	52659	97.322	2.442
52660	118.192	0.669	52660	116.379	1.031	52660	121.207	2.43
52661	118.15	0.682	52661	119.663	1.031	52661	120.545	2.43
52662	105.973	0.667	52662	109.043	1.031	52662	92.045	2.44
52663	112.517	0.683	52663	115.716	1.03	52663	104.486	2.429
52664	108.417	0.668	52664	111.76	1.032	52664	99.667	2.442
52665	109.552	0.668	52665	111.855	1.03	52665	100.487	2.441
52666	111.916	0.668	52666	116.188	1.032	52666	107.687	2.428
52667	115.126	0.669	52667	118.061	1.034	52667	109.263	2.44
