## Supplementary Table 7 for "GWAS hints at pleiotropic roles for *FLOWERING LOCUS T* in flowering time and yield-related traits in canola"

### Sheet: Sheet1
Supplemental Table S7. Broad sense heritability of flowering time under controlled (SD: short day, LD: long day) and field condition among canola accessions.
Experiment condition	Location	No. of accessions evaluated	Flowering time (range)	Broad sense heritability (h2)%
Environment controlled cabinet -SD	Wagga Wagga, NSW	368	54.2 - 131.5	45
Environment controlled cabinet -LD	Wagga Wagga, NSW	368	29.2 - 100.6	88
Flood Irrigation	Wagga Wagga, NSW	300	101.7 - 135.6	97
Lateral Irrigation	Wagga Wagga, NSW	300	108.8 - 133.5	94
Rainfed	Condobolin, NSW	300	85.2 - 131.5	89
