## Supplementary Table 9 for "GWAS hints at pleiotropic roles for *FLOWERING LOCUS T* in flowering time and yield-related traits in canola"

### Sheet: Sheet1
Supplementary Table S9. Marker-trait association identified for flowering time and photoperiodic response in a GWAS panel of canola. Response to photoperiod was assessed under controlled environment conditions, LD: Long day conditions (16 h light, 8 hr dark at 20 degree C); SD (8 h light, 16 h dark at 20 degree C). Flowering time was also evaluated under field conditions at three sites: Wagga Wag…
Experiment	SNP	Chromosome	Position	P.value	R2
LD conditions:GAPIT	Bn-A02-p1325213	A02	59290	0.00132731	0.0160527
SD conditions:GAPIT	Bn-scaff_15714_1-p2723978	A02	87358	0.000699241	0.0293737
LD conditions:GAPIT	Bn-A02-p1290847	A02	87694	1.79796e-05	0.0290039
Condobolin (Lateral)-Field conditions:GAPIT	Bn-A02-p1290847	A02	87694	0.00100569	0.0293986
SD conditions:GAPIT	Bn-A02-p1290847	A02	87694	6.97741e-05	0.0406843
LD conditions:GAPIT	Bn-A02-p1259929	A02	120960	0.00103477	0.0167812
SD conditions:GAPIT	Bn-A02-p1259929	A02	120960	7.77118e-05	0.0401482
LD conditions:GAPIT	Bn-A02-p1232964	A02	147990	5.32193e-07	0.040057
Wagga Wagga (Irrigation site)-Field conditions:GAPIT	Bn-A02-p1232964	A02	147990	9.60903e-05	0.0417183
Wagga (Lateral)-Field conditions:GAPIT	Bn-A02-p1232964	A02	147990	0.000104804	0.0425527
SD conditions:GAPIT	Bn-A02-p1232964	A02	147990	1.13385e-06	0.061624
Condobolin (Lateral)-Field conditions:GAPIT	Bn-A02-p1232964	A02	147990	1.24729e-06	0.0655813
LD conditions:GAPIT	Bn-A02-p1188292	A02	180695	1.95714e-05	0.028742
Condobolin (Lateral)-Field conditions:GAPIT	Bn-A02-p1188292	A02	180695	0.00101011	0.0293761
SD conditions:GAPIT	Bn-A02-p1188292	A02	180695	0.000152215	0.0368187
Wagga Wagga (Irrigation site)-Field conditions:GAPIT	Bn-A02-p1188292	A02	180695	0.000185028	0.0382347
LD conditions:GAPIT	Bn-A02-p1135078	A02	234868	0.000267101	0.0207944
LD conditions:GAPIT	Bn-A02-p6995796	A02	246689	0.000313316	0.0203174
LD conditions:GAPIT	Bn-A02-p9846899	A02	306462	0.00060436	0.0183649
Condobolin (Lateral)-Field conditions:GAPIT	Bn-scaff_15714_1-p2368497	A02	342337	0.00117267	0.0286096
LD conditions:GAPIT	Bn-A02-p3759462	A02	1182064	0.000393458	0.0196383
LD conditions:GAPIT	Bn-A02-p6399820	A02	3593395	0.00142227	0.0158511
LD conditions:GAPIT	Bn-A02-p8554870	A02	5523058	3.14097e-05	0.027286
	Bn-A02-p9371633	A02	6192723	0.00130945	0.0160923
LD conditions:GAPIT	Bn-A02-p9371948	A02	6193035	5.32638e-06	0.0327836
LD conditions:GAPIT	Bn-A02-p10020231	A02	6858767	4.01045e-07	0.0409603
LD conditions:GAPIT	Bn-A02-p10096185	A02	6922499	1.46581e-06	0.0368396
LD conditions:GAPIT	Bn-A02-p10176579	A02	7019192	2.47654e-09	0.0575496
LD conditions:GAPIT	Bn-A02-p10338350	A02	7202351	0.000100118	0.0237498
LD conditions:GAPIT	Bn-A02-p10485644	A02	7344509	7.37777e-07	0.0390167
LD conditions:GAPIT	Bn-A02-p10493685	A02	7351405	2.33642e-06	0.0353686
LD conditions:GAPIT	Bn-A02-p10510996	A02	7371529	6.97549e-05	0.0248471
LD conditions:GAPIT	Bn-A02-p10524842	A02	7382074	0.000920422	0.0171249
LD conditions:GAPIT	Bn-A02-p10568947	A02	7437134	0.000143116	0.0226694
LD conditions:GAPIT	Bn-A02-p10574526	A02	7443188	0.000262329	0.0208484
LD conditions:GAPIT	Bn-A02-p10587232	A02	7453144	4.24456e-05	0.0263631
LD conditions:GAPIT	Bn-A02-p10625720	A02	7490608	1.39777e-05	0.0297824
LD conditions:GAPIT	Bn-A02-p10753552	A02	7580621	0.00152905	0.0156402
LD conditions:GAPIT	Bn-A02-p10781906	A02	7608916	0.000232153	0.0212145
LD conditions:GAPIT	Bn-A02-p11153317	A02	7926659	0.00147375	0.0157475
LD conditions:GAPIT	Bn-A02-p11209194	A02	7998403	4.34484e-05	0.0262916
LD conditions:GAPIT	Bn-A02-p11863349	A02	8574522	3.22297e-05	0.0272069
LD conditions:GAPIT	Bn-A02-p11870177	A02	8579417	0.000343581	0.0200422
Condobolin (Lateral)-Field conditions:GAPIT	Bn-A02-p27226579	A02	24551863	0.000407532	0.0340836
Condobolin (Lateral)-Field conditions:GAPIT	Bn-A02-p27288011	A02	24605400	0.000702976	0.031247
Wagga Wagga (Irrigation site)-Field conditions:GAPIT	Bn-A02-p27336483	A02	24633305	0.000377403	0.0344836
Wagga (Lateral)-Field conditions:GAPIT	Bn-A02-p27336483	A02	24633305	0.000398317	0.0352774
Condobolin (Lateral)-Field conditions:GAPIT	Bn-A03-p471570	A03	373818	5.69425e-05	0.044527
Wagga (Lateral)-Field conditions:GAPIT	Bn-A03-p471570	A03	373818	3.20688e-06	0.0621793
Wagga Wagga (Irrigation site)-Field conditions:GAPIT	Bn-A03-p13908787	A03	13015172	0.000362782	0.0346904
Wagga Wagga (Irrigation site)-Field conditions:GAPIT	Bn-A03-p14037892	A03	13183870	0.000953831	0.0296701
LD conditions:GAPIT	Bn-A03-p15824796	A03	14904247	1.35868e-05	0.0298702
LD conditions:GAPIT	Bn-A03-p15828397	A03	14911926	9.97376e-05	0.0237613
SD conditions:GAPIT	Bn-A03-p16481995	A03	15619316	0.000716449	0.0292563
SD conditions:GAPIT	Bn-A03-p16482731	A03	15620052	0.00118812	0.0268242
Condobolin (Lateral)-Field conditions:GAPIT	Bn-A04-p10387804	A04	11529656	0.000662486	0.0315543
Wagga Wagga (Irrigation site)-Field conditions:GAPIT	Bn-A04-p10387804	A04	11529656	0.000554921	0.0324728
Wagga Wagga (Irrigation site)-Field conditions:GAPIT	Bn-A04-p10719331	A04	11860808	0.000440611	0.0336744
Wagga Wagga (Irrigation site)-Field conditions:GAPIT	Bn-A04-p10975832	A04	12154977	0.000408117	0.0340745
Wagga Wagga (Irrigation site)-Field conditions:GAPIT	Bn-A05-p3099878	A05	254664	0.00127605	0.0281757
Wagga Wagga (Irrigation site)-Field conditions:GAPIT	Bn-A05-p3401393	A05	333059	0.000909548	0.029915
Condobolin (Lateral)-Field conditions:GAPIT	Bn-A05-p3401393	A05	333059	0.000229544	0.0370979
Wagga Wagga (Irrigation site)-Field conditions:GAPIT	Bn-A05-p3684668	A05	3613085	0.00185897	0.0262565
Condobolin (Lateral)-Field conditions:GAPIT	Bn-A05-p7187425	A05	6615357	0.000117306	0.0406569
SD conditions:GAPIT	Bn-A05-p10783057	A05	9359723	0.00148698	0.0257519
SD conditions:GAPIT	Bn-A05-p10948934	A05	9541832	0.000593513	0.0301665
SD conditions:GAPIT	Bn-A05-p10964994	A05	9560251	0.000454112	0.0314653
SD conditions:GAPIT	Bn-A05-p10999977	A05	9599669	0.000163244	0.0364738
SD conditions:GAPIT	Bn-A05-p11000261	A05	9599950	0.000593513	0.0301665
Condobolin (Lateral)-Field conditions:GAPIT	Bn-A06-p2717967	A06	2653438	0.00134384	0.0279116
LD conditions:GAPIT	Bn-A06-p24257262	A06	23254229	0.000718078	0.0178557
Wagga Wagga (Irrigation site)-Field conditions:GAPIT	Bn-A10-p11874688	A07	2261269	0.000923176	0.0298384
LD conditions:GAPIT	Bn-A07-p3093306	A07	5046126	0.000650022	0.0181496
SD conditions:GAPIT	Bn-A07-p13128413	A07	15209277	0.00146111	0.0258356
SD conditions:GAPIT	Bn-A07-p14103536	A07	16020882	0.000572708	0.0303393
SD conditions:GAPIT	Bn-A07-p14116798	A07	16033927	0.000650311	0.0297243
SD conditions:GAPIT	Bn-A07-p21478337	A07	23016728	0.000837176	0.0285054
LD conditions:GAPIT	Bn-A08-p537474	A08	469043	0.000341665	0.0200589
LD conditions:GAPIT	Bn-A08-p18107648	A08	15552056	0.000651005	0.0181451
LD conditions:GAPIT	Bn-A09-p149667	A09	525370	0.00138614	0.0159262
LD conditions:GAPIT	Bn-A09-p29756068	A09	27577699	0.00119522	0.016359
Wagga (Lateral)-Field conditions:GAPIT	Bn-A10-p4478517	A10	365257	0.00151667	0.0281513
Wagga (Lateral)-Field conditions:GAPIT	Bn-A10-p4466886	A10	369938	0.00122221	0.0292899
LD conditions:GAPIT	Bn-A10-p4418919	A10	435215	0.000679555	0.0180184
SD conditions:GAPIT	Bn-A10-p2444761	A10	1432100	0.00103012	0.0275083
Wagga Wagga (Irrigation site)-Field conditions:GAPIT	Bn-A02-p2739888	Ann	6098579	0.00155703	0.0271588
Condobolin (Lateral)-Field conditions:GAPIT	Bn-A02-p2739888	Ann	6098579	0.00154897	0.027186
SD conditions:GAPIT	Bn-A02-p2739888	Ann	6098579	0.000139698	0.0372422
LD conditions:GAPIT	Bn-A02-p2698217	Ann	6135323	0.00153494	0.015629
Wagga Wagga (Irrigation site)-Field conditions:GAPIT	Bn-A02-p2698217	Ann	6135323	0.00146448	0.0274715
Condobolin (Lateral)-Field conditions:GAPIT	Bn-A02-p2698217	Ann	6135323	0.000248965	0.0366697
SD conditions:GAPIT	Bn-A02-p2698217	Ann	6135323	1.07857e-05	0.050072
LD conditions:GAPIT	Bn-A02-p2654991	Ann	6171825	0.000125271	0.0230715
SD conditions:GAPIT	Bn-A02-p2654991	Ann	6171825	0.00122702	0.0266699
SD conditions:GAPIT	Bn-A02-p2582999	Ann	6240417	0.000193333	0.035641
RESPONSE TO PHOTOPERIOD:GAPIT	Bn-A01-p23763782	A01	19825340	0.00159252	0.0270186
RESPONSE TO PHOTOPERIOD:GAPIT	Bn-A02-p8554870	A02	5523058	0.000429658	0.0337303
RESPONSE TO PHOTOPERIOD:GAPIT	Bn-A02-p25181474	A02	23261878	0.0011555	0.0286484
RESPONSE TO PHOTOPERIOD:GAPIT	Bn-A02-p27110006	A02	24434713	0.00176349	0.0265024
RESPONSE TO PHOTOPERIOD:GAPIT	Bn-A07-p21478337	A07	23016728	0.000374302	0.0344449
RESPONSE TO PHOTOPERIOD:GAPIT	Bn-A09-p33875531	A09	3977517	0.000785669	0.0306204
RESPONSE TO PHOTOPERIOD:GAPIT	Bn-A09-p33975396	A09	31209285	0.000832455	0.0303239
RESPONSE TO PHOTOPERIOD:GAPIT	Bn-A10-p1582783	A10	2121566	0.000552877	0.0324276
RESPONSE TO PHOTOPERIOD:GAPIT	Bn-A10-p1582619	A10	2121730	0.00163809	0.0268756
RESPONSE TO PHOTOPERIOD:GAPIT	Bn-scaff_15838_1-p1367612	C01	1769290	0.000614294	0.0318848
RESPONSE TO PHOTOPERIOD:GAPIT	Bn-scaff_15838_5-p160091	C01	3030590	0.0015657	0.0271046
RESPONSE TO PHOTOPERIOD:GAPIT	Bn-scaff_15838_5-p164551	C01	3035050	0.00157138	0.0270863
RESPONSE TO PHOTOPERIOD:GAPIT	Bn-scaff_15838_5-p170397	C01	3040884	0.00129364	0.0280736
RESPONSE TO PHOTOPERIOD:GAPIT	Bn-scaff_17298_1-p811262	C03	23140836	0.00127718	0.0281387
RESPONSE TO PHOTOPERIOD:GAPIT	Bn-scaff_17298_1-p811885	C03	23141459	0.00127681	0.0281402
RESPONSE TO PHOTOPERIOD:GAPIT	Bn-scaff_17298_1-p1108356	C03	23216630	0.00115899	0.0286331
RESPONSE TO PHOTOPERIOD:GAPIT	Bn-scaff_17298_1-p1136461	C03	23251769	0.00115899	0.0286331
RESPONSE TO PHOTOPERIOD:GAPIT	Bn-scaff_17298_1-p1249353	C03	23356808	5.71766e-05	0.0443118
RESPONSE TO PHOTOPERIOD:GAPIT	Bn-scaff_17298_1-p1249839	C03	23357327	5.12755e-05	0.0448908
RESPONSE TO PHOTOPERIOD:GAPIT	Bn-scaff_17298_1-p1410108	C03	23514406	0.000105324	0.0410783
RESPONSE TO PHOTOPERIOD:GAPIT	Bn-scaff_17298_1-p1412259	C03	23516559	4.57595e-05	0.0454965
RESPONSE TO PHOTOPERIOD:GAPIT	Bn-scaff_17298_1-p1471882	C03	23560778	4.57595e-05	0.0454965
RESPONSE TO PHOTOPERIOD:GAPIT	Bn-scaff_25094_1-p497096	C06	2117920	0.00116193	0.0286202
RESPONSE TO PHOTOPERIOD:GAPIT	Bn-scaff_27765_1-p53066	C08	3024627	0.00128482	0.0281084
RESPONSE TO PHOTOPERIOD:GAPIT	Bn-scaff_16445_1-p1609147	C08	35142467	0.000708733	0.0311494
RESPONSE TO PHOTOPERIOD:GAPIT	Bn-scaff_16445_1-p1603383	C08	35148264	0.000708733	0.0311494
RESPONSE TO PHOTOPERIOD:GAPIT	Bn-scaff_15576_1-p761764	C09	41831167	0.000809226	0.030469
RESPONSE TO PHOTOPERIOD:GAPIT	Bn-scaff_17750_1-p1839429	C09	46646099	0.000958293	0.0296035
SD conditions:GAPIT	Bn-A02-p2544070	Ann	6277054	0.000922273	0.0280395
LD conditions:GAPIT	Bn-A07-p9684829	Ann	15676204	0.00114119	0.0164944
LD conditions:GAPIT	Bn-A03-p14968153	Ann	26492920	0.000918252	0.0171318
SD conditions:GAPIT	Bn-A07-p14193108	Ann	33884264	0.000572896	0.0303377
LD conditions:GAPIT	Bn-A02-p10181448	Ann	47835548	2.13057e-05	0.0284802
LD conditions:GAPIT	Bn-scaff_15838_1-p1199011	C01	1588183	0.00126172	0.0162008
LD conditions:GAPIT	Bn-scaff_15838_1-p1917196	C01	2273625	0.000464559	0.0191445
LD conditions:GAPIT	Bn-scaff_20461_1-p249973	C02	9420451	0.00129782	0.0161183
LD conditions:GAPIT	Bn-scaff_16614_1-p2191153	C03	13740	1.62397e-05	0.0293184
LD conditions:GAPIT	Bn-scaff_18936_1-p86415	C03	2729057	0.00116206	0.0164414
SD conditions:GAPIT	Bn-scaff_20646_1-p210307	C03	17612947	0.000363151	0.0325536
SD conditions:GAPIT	Bn-scaff_20646_1-p144289	C03	17685635	0.000144444	0.0370772
SD conditions:GAPIT	Bn-scaff_17298_1-p1249353	C03	23356808	0.000141965	0.0371627
SD conditions:GAPIT	Bn-scaff_17298_1-p1249839	C03	23357327	0.000141388	0.0371828
Wagga Wagga (Irrigation site)-Field conditions:GAPIT	Bn-scaff_17298_1-p1410108	C03	23514406	8.03045e-05	0.0426782
SD conditions:GAPIT	Bn-scaff_17298_1-p1410108	C03	23514406	2.22921e-05	0.0464001
Wagga Wagga (Irrigation site)-Field conditions:GAPIT	Bn-scaff_17298_1-p1412259	C03	23516559	0.00017991	0.0383831
SD conditions:GAPIT	Bn-scaff_17298_1-p1412259	C03	23516559	3.13399e-05	0.0446863
Wagga Wagga (Irrigation site)-Field conditions:GAPIT	Bn-scaff_17298_1-p1471882	C03	23560778	0.00017991	0.0383831
SD conditions:GAPIT	Bn-scaff_17298_1-p1471882	C03	23560778	3.13399e-05	0.0446863
LD conditions:GAPIT	Bn-scaff_16182_1-p319123	C03	51969207	0.000366113	0.0198528
Wagga Wagga (Irrigation site)-Field conditions:GAPIT	Bn-scaff_19821_1-p23788	C04	12425411	0.00140966	0.0276664
SD conditions:GAPIT	Bn-scaff_18712_1-p626111	C04	14383895	0.00147462	0.0257917
Wagga Wagga (Irrigation site)-Field conditions:GAPIT	Bn-scaff_18505_1-p267200	C04	14571155	0.0012697	0.0282013
Condobolin (Lateral)-Field conditions:GAPIT	Bn-scaff_18181_1-p1603841	C05	6218628	0.00144627	0.0275362
LD conditions:GAPIT	Bn-scaff_18181_1-p1441065	C05	6325515	0.00130502	0.0161022
LD conditions:GAPIT	Bn-scaff_22183_1-p629372	C05	8746341	0.000813852	0.0174867
Condobolin (Lateral)-Field conditions:GAPIT	Bn-scaff_20294_1-p250681	C06	3244456	0.0013311	0.0279604
LD conditions:GAPIT	Bn-scaff_15626_1-p787026	C07	13038989	0.000971079	0.0169675
LD conditions:GAPIT	Bn-scaff_15626_1-p762766	C07	13086545	0.000971079	0.0169675
LD conditions:GAPIT	Bn-scaff_15626_1-p762760	C07	13086551	0.000971079	0.0169675
LD conditions:GAPIT	Bn-scaff_15626_1-p743167	C07	13110252	0.0007082	0.0178965
LD conditions:GAPIT	Bn-scaff_15626_1-p735572	C07	13113999	0.00025845	0.020893
LD conditions:GAPIT	Bn-scaff_15626_1-p729257	C07	13123473	0.000674351	0.0180411
Wagga Wagga (Irrigation site)-Field conditions:GAPIT	Bn-scaff_17740_1-p555478	C07	30600885	0.000409668	0.0340546
Wagga (Lateral)-Field conditions:GAPIT	Bn-scaff_16069_1-p396999	C07	36740087	0.000763163	0.0317903
Condobolin (Lateral)-Field conditions:GAPIT	Bn-A03-p23735715	C07	38286199	0.000670765	0.03149
Condobolin (Lateral)-Field conditions:GAPIT	Bn-A03-p28616355	C07	42662257	0.00088073	0.030082
SD conditions:GAPIT	Bn-scaff_27765_1-p53066	C08	3024627	0.000615231	0.0299925
Wagga (Lateral)-Field conditions:GAPIT	Bn-scaff_16361_1-p1443077	C08	28964201	0.00150292	0.0281993
Wagga Wagga (Irrigation site)-Field conditions:GAPIT	Bn-scaff_16361_1-p1443077	C08	28964201	0.00125852	0.0282466
LD conditions:GAPIT	Bn-scaff_16197_1-p295855	C08	33712051	0.00117312	0.0164136
SD conditions:GAPIT	Bn-scaff_17750_1-p1839429	C09	46646099	0.00038018	0.0323302
LD conditions:GAPIT	Bn-scaff_20320_1-p57532	Cnn	21908740	0.000794216	0.0175586
LD conditions:GAPIT	Bn-scaff_19244_1-p24117	Cnn	51897691	2.88579e-05	0.0275463
Wagga Wagga (Irrigation site)-Field conditions:GAPIT	Bn-scaff_22790_1-p729130	Cnn	73083533	0.00171982	0.0266522
Wagga (Lateral)-Field conditions:GAPIT	Bn-scaff_22790_1-p729130	Cnn	73083533	0.00136691	0.0286991
Wagga Wagga (Irrigation site)-Field conditions:SVS	Bn-A02-p10753552	A02	7580621	0.000177645	0.0574569
Wagga Wagga (Irrigation site)-Field conditions:SVS	Bn-A04-p10387804	A04	11529656	0.000421289	0.0510116
Wagga Wagga (Irrigation site)-Field conditions:SVS	Bn-A09-p36891089	Cnn	8037994	0.000827558	0.0459759
Wagga Wagga (Irrigation site)-Field conditions:SVS	Bn-scaff_18322_1-p1468468	C03	7617585	0.00091263	0.0452468
Wagga Wagga (Irrigation site)-Field conditions:SVS	Bn-A10-p3921433	C05	925127	0.0013659	0.0422446
Wagga Wagga (Irrigation site)-Field conditions:SVS	Bn-scaff_18202_1-p871229	C07	22787627	0.00141699	0.0419715
Wagga Wagga (Irrigation site)-Field conditions:SVS	Bn-scaff_18202_1-p870832	C07	22788023	0.00141699	0.0419715
Wagga Wagga (Irrigation site)-Field conditions:SVS	Bn-A04-p10719331	A04	11860808	0.00150158	0.0415403
Wagga Wagga (Irrigation site)-Field conditions:SVS	Bn-A03-p14385006	A03	13553439	0.00161687	0.0409903
Condobolin (Lateral)-Field conditions-FT:SVS	Bn-A02-p10753552	A02	7580621	0.000177645	0.0574569
Condobolin (Lateral)-Field conditions-FT:SVS	Bn-A04-p10387804	A04	11529656	0.000421289	0.0510116
Condobolin (Lateral)-Field conditions-FT:SVS	Bn-A09-p36891089	Cnn	8037994	0.000827558	0.0459759
Condobolin (Lateral)-Field conditions-FT:SVS	Bn-scaff_18322_1-p1468468	C03	7617585	0.00091263	0.0452468
Condobolin (Lateral)-Field conditions-FT:SVS	Bn-A10-p3921433	C05	925127	0.0013659	0.0422446
Condobolin (Lateral)-Field conditions-FT:SVS	Bn-scaff_18202_1-p871229	C07	22787627	0.00141699	0.0419715
Condobolin (Lateral)-Field conditions-FT:SVS	Bn-scaff_18202_1-p870832	C07	22788023	0.00141699	0.0419715
Condobolin (Lateral)-Field conditions-FT:SVS	Bn-A04-p10719331	A04	11860808	0.00150158	0.0415403
Wagga (Lateral)-Field conditions-FT:SVS	Bn-A02-p10753552	A02	7580621	0.000220556	0.0558419
Wagga (Lateral)-Field conditions-FT:SVS	Bn-scaff_18202_1-p871229	C07	22787627	0.000365719	0.0520672
Wagga (Lateral)-Field conditions-FT:SVS	Bn-scaff_18202_1-p870832	C07	22788023	0.000365719	0.0520672
Wagga (Lateral)-Field conditions-FT:SVS	Bn-scaff_18322_1-p1468468	C03	7617585	0.000823343	0.046014
Wagga (Lateral)-Field conditions-FT:SVS	Bn-A06-p8811363	A06	8305642	0.00106072	0.0441267
Wagga (Lateral)-Field conditions-FT:SVS	Bn-A04-p10387804	A04	11529656	0.00108782	0.0439388
Wagga (Lateral)-Field conditions-FT:SVS	Bn-A10-p3921433	C05	925127	0.00140532	0.0420329
Wagga (Lateral)-Field conditions-FT:SVS	Bn-scaff_15714_1-p1210756	Cnn	41691911	0.0015385	0.0413596
Wagga (Lateral)-Field conditions-FT:SVS	Bn-A04-p10719331	A04	11860808	0.00157371	0.0411914
LD conditions:SVS	Bn-A02-p9371948	A02	6193035	6.87132e-08	9361.25
LD conditions:SVS	Bn-scaff_16614_1-p2191153	C03	13740	2.1033e-06	9551.88
LD conditions:SVS	Bn-scaff_15763_1-p644478	C06	20188238	8.80308e-05	9761.84
LD conditions:SVS	Bn-scaff_15763_1-p648473	C06	20192935	8.80308e-05	9761.84
LD conditions:SVS	Bn-A06-p24236385	A06	23227411	0.000108598	9773.66
LD conditions:SVS	Bn-A02-p10338350	A02	7202351	0.000128677	9783.21
LD conditions:SVS	Bn-A02-p11829280	C02	16209234	0.000313796	9833.37
LD conditions:SVS	Bn-scaff_22183_1-p635802	C05	8741293	0.000452994	9854
LD conditions:SVS	Bn-scaff_22183_1-p629372	C05	8746341	0.000581395	9868.01
LD conditions:SVS	Bn-A09-p29756068	A09	27577699	0.00101794	9899.4
LD conditions:SVS	Bn-scaff_15626_1-p735572	C07	13113999	0.00106004	9901.66
LD conditions:SVS	Bn-A08-p18107648	A08	15552056	0.00127662	9912.06
LD conditions:SVS	Bn-scaff_22183_1-p644001	C05	8736083	0.00131084	9913.54
LD conditions:SVS	Bn-scaff_22183_1-p631666	C05	8744062	0.00131084	9913.54
RESPONSE TO PHOTOPERIOD:SVS	Bn-scaff_17298_1-p1412259	C03	23516559	1.22278e-05	0.0575846
RESPONSE TO PHOTOPERIOD:SVS	Bn-scaff_17298_1-p1410108	C03	23514406	3.77295e-05	0.0512955
RESPONSE TO PHOTOPERIOD:SVS	Bn-scaff_27765_1-p53066	C08	3024627	5.24184e-05	0.0494589
RESPONSE TO PHOTOPERIOD:SVS	Bn-scaff_16445_1-p1609147	C08	35142467	7.89948e-05	0.0471679
RESPONSE TO PHOTOPERIOD:SVS	Bn-A02-p10806477	A02	7631301	0.000301464	0.0396907
RESPONSE TO PHOTOPERIOD:SVS	Bn-A10-p10726590	A10	12090339	0.000793705	0.0342998
RESPONSE TO PHOTOPERIOD:SVS	Bn-A10-p8733734	A10	10133294	0.00139858	0.0311558
SD conditions:SVS	Bn-scaff_17298_1-p1410108	C03	23514406	2.59728e-06	0.0626458
SD conditions:SVS	Bn-scaff_17298_1-p1412259	C03	23516559	7.60409e-06	0.0569792
SD conditions:SVS	Bn-scaff_27765_1-p53066	C08	3024627	6.12914e-05	0.0459453
SD conditions:SVS	Bn-A05-p10999977	A05	9599669	0.000569819	0.034167
SD conditions:SVS	Bn-A07-p14103536	A07	16020882	0.000942747	0.0315181
Wagga (Lateral)-Field conditions-FT-PCA:SVS	Bn-scaff_18322_1-p1468468	C03	7617585	3.40239e-06	0.0235207
Wagga (Lateral)-Field conditions-FT-PCA:SVS	Bn-scaff_18322_1-p1481654	C03	7602306	1.06446e-05	0.0367931
Wagga (Lateral)-Field conditions-FT-PCA:SVS	Bn-scaff_18322_1-p1479449	C03	7604543	1.58719e-05	0.0182871
Wagga (Lateral)-Field conditions-FT-PCA:SVS	Bn-scaff_18322_1-p1478389	C03	7606418	1.58719e-05	0.0182871
Wagga (Lateral)-Field conditions-FT-PCA:SVS	Bn-scaff_18322_1-p1477883	C03	7606913	1.58719e-05	0.0182871
Wagga (Lateral)-Field conditions-FT-PCA:SVS	Bn-scaff_18322_1-p1426414	C03	7651083	1.58719e-05	0.0182871
Wagga (Lateral)-Field conditions-FT-PCA:SVS	Bn-scaff_18322_1-p1485275	C03	7597442	1.93086e-05	0.0190686
Wagga (Lateral)-Field conditions-FT-PCA:SVS	Bn-scaff_18322_1-p1478173	C03	7606623	2.38644e-05	0.0164975
Wagga (Lateral)-Field conditions-FT-PCA:SVS	Bn-scaff_18322_1-p1469352	C03	7616698	2.38644e-05	0.0164975
Wagga (Lateral)-Field conditions-FT-PCA:SVS	Bn-scaff_18322_1-p1403178	C03	7674491	2.38644e-05	0.0164975
Wagga (Lateral)-Field conditions-FT-PCA:SVS	Bn-scaff_18322_1-p1390788	C03	7681660	3.49307e-05	0.0219524
Wagga (Lateral)-Field conditions-FT-PCA:SVS	Bn-scaff_18322_1-p1391958	C03	7680817	4.10984e-05	0.0236761
Wagga (Lateral)-Field conditions-FT-PCA:SVS	Bn-scaff_18322_1-p1540260	C03	7546795	5.9674e-05	0.0294661
Wagga (Lateral)-Field conditions-FT-PCA:SVS	Bn-scaff_18322_1-p1539710	C03	7547345	5.9674e-05	0.0294661
Wagga (Lateral)-Field conditions-FT-PCA:SVS	Bn-A04-p10719331	A04	11860808	8.63584e-05	0.0397997
Wagga (Lateral)-Field conditions-FT-PCA:SVS	Bn-scaff_18322_1-p1552930	C03	7535796	9.67023e-05	0.0417814
Wagga (Lateral)-Field conditions-FT-PCA:SVS	Bn-scaff_18202_1-p870832	C07	22788023	0.000104954	0.0426794
Wagga (Lateral)-Field conditions-FT-PCA:SVS	Bn-scaff_18202_1-p871229	C07	22787627	0.000107076	0.0411231
Wagga (Lateral)-Field conditions-FT-PCA:SVS	Bn-scaff_18322_1-p1553314	C03	7535412	0.00014633	0.0532408
Wagga (Lateral)-Field conditions-FT-PCA:SVS	Bn-scaff_15838_5-p706717	C01	3540284	0.000155489	0.0537446
Wagga (Lateral)-Field conditions-FT-PCA:SVS	Bn-scaff_18322_1-p1566336	C03	7522509	0.000182268	0.0600009
Wagga (Lateral)-Field conditions-FT-PCA:SVS	Bn-scaff_17298_1-p1410108	C03	23514406	0.000219113	0.0688511
Wagga (Lateral)-Field conditions-FT-PCA:SVS	Bn-A02-p10753552	A02	7580621	0.000255597	0.0768235
Wagga (Lateral)-Field conditions-FT-PCA:SVS	Bn-scaff_22790_1-p729130	Cnn	73083533	0.000265099	0.0763594
Wagga (Lateral)-Field conditions-FT-PCA:SVS	Bn-scaff_23761_1-p738585	C03	6014263	0.000266575	0.0737132
Wagga (Lateral)-Field conditions-FT-PCA:SVS	Bn-A07-p5050160	A07	6911078	0.000298443	0.0793515
Wagga (Lateral)-Field conditions-FT-PCA:SVS	Bn-A10-p9120500	A10	10518106	0.000326572	0.0836146
Wagga (Lateral)-Field conditions-FT-PCA:SVS	Bn-scaff_26642_1-p141501	C03	53055080	0.00035152	0.0837951
Wagga (Lateral)-Field conditions-FT-PCA:SVS	Bn-scaff_17042_1-p5853	C03	53126574	0.00035152	0.0837951
Wagga (Lateral)-Field conditions-FT-PCA:SVS	Bn-A04-p6050616	A04	7254762	0.000406789	0.0937378
Wagga (Lateral)-Field conditions-FT-PCA:SVS	Bn-A04-p4978478	A04	5117186	0.000407898	0.0909613
Wagga (Lateral)-Field conditions-FT-PCA:SVS	Bn-A05-p1216828	A05	1338821	0.00041104	0.0887974
Wagga (Lateral)-Field conditions-FT-PCA:SVS	Bn-scaff_18712_1-p626111	C04	14383895	0.000482419	0.101059
Wagga (Lateral)-Field conditions-FT-PCA:SVS	Bn-A03-p14784764	A03	13948546	0.000514373	0.104584
Wagga (Lateral)-Field conditions-FT-PCA:SVS	Bn-scaff_19821_1-p23788	C04	12425411	0.00063006	0.124446
Wagga (Lateral)-Field conditions-FT-PCA:SVS	Bn-A06-p8811363	A06	8305642	0.000634676	0.121875
Wagga (Lateral)-Field conditions-FT-PCA:SVS	Bn-scaff_17298_1-p1412259	C03	23516559	0.000680599	0.127162
Wagga (Lateral)-Field conditions-FT-PCA:SVS	Bn-A05-p21370435	A05	19541534	0.000720334	0.131044
Wagga (Lateral)-Field conditions-FT-PCA:SVS	Bn-A01-p6687839	A01	6129363	0.000746446	0.132312
Wagga (Lateral)-Field conditions-FT-PCA:SVS	Bn-scaff_20773_1-p121051	C06	5671431	0.000747002	0.129101
Wagga (Lateral)-Field conditions-FT-PCA:SVS	Bn-A07-p5016523	A07	6876098	0.000778577	0.131276
Wagga (Lateral)-Field conditions-FT-PCA:SVS	Bn-A09-p9724274	A09	8782103	0.000811223	0.133524
Wagga (Lateral)-Field conditions-FT-PCA:SVS	Bn-scaff_18903_1-p1002707	C04	48258523	0.000817122	0.131367
Wagga (Lateral)-Field conditions-FT-PCA:SVS	Bn-scaff_26846_1-p30953	C03	52628244	0.000908774	0.142781
Wagga (Lateral)-Field conditions-FT-PCA:SVS	Bn-scaff_18917_1-p655103	C03	29077205	0.000923447	0.141862
Wagga (Lateral)-Field conditions-FT-PCA:SVS	Bn-A04-p15534626	A04	15957020	0.000977311	0.146873
Wagga (Lateral)-Field conditions-FT-PCA:SVS	Bn-scaff_27513_1-p62174	C04	14468759	0.00099865	0.140891
Wagga (Lateral)-Field conditions-FT-PCA:SVS	Bn-scaff_27513_1-p62675	C04	14469260	0.00099865	0.140891
Wagga (Lateral)-Field conditions-FT-PCA:SVS	Bn-scaff_27513_1-p18785	Cnn	68416026	0.00099865	0.140891
Wagga (Lateral)-Field conditions-FT-PCA:SVS	Bn-A07-p12363575	A07	14483746	0.00103772	0.143475
Wagga (Lateral)-Field conditions-FT-PCA:SVS	Bn-A04-p10387804	A04	11529656	0.00105211	0.142613
Wagga (Lateral)-Field conditions-FT-PCA:SVS	Bn-scaff_22790_1-p771040	C01	16173524	0.00108765	0.144595
Wagga (Lateral)-Field conditions-FT-PCA:SVS	Bn-A06-p12213032	A06	11306413	0.00110355	0.141275
Wagga (Lateral)-Field conditions-FT-PCA:SVS	Bn-A06-p13162770	A06	12496133	0.00110355	0.141275
Wagga (Lateral)-Field conditions-FT-PCA:SVS	Bn-scaff_18322_1-p1229371	C03	7808492	0.00113877	0.143133
Wagga (Lateral)-Field conditions-FT-PCA:SVS	Bn-A06-p6341389	A06	5792363	0.00119592	0.147632
Wagga (Lateral)-Field conditions-FT-PCA:SVS	Bn-scaff_18206_1-p476077	C03	5452894	0.00125409	0.117156
Wagga (Lateral)-Field conditions-FT-PCA:SVS	Bn-scaff_18206_1-p475430	C03	5453542	0.00125409	0.117156
Wagga (Lateral)-Field conditions-FT-PCA:SVS	Bn-scaff_18206_1-p483957	C03	5471358	0.00125409	0.117156
Wagga (Lateral)-Field conditions-FT-PCA:SVS	Bn-scaff_18206_1-p484563	C03	5472014	0.00125409	0.117156
Wagga (Lateral)-Field conditions-FT-PCA:SVS	Bn-scaff_18206_1-p504621	C03	5496263	0.00125409	0.117156
Wagga (Lateral)-Field conditions-FT-PCA:SVS	Bn-scaff_18206_1-p505259	C03	5496900	0.00125409	0.117156
Wagga (Lateral)-Field conditions-FT-PCA:SVS	Bn-scaff_21386_1-p39609	C03	5533555	0.00125409	0.117156
Wagga (Lateral)-Field conditions-FT-PCA:SVS	Bn-scaff_21386_1-p37139	C03	5536205	0.00125409	0.117156
Wagga (Lateral)-Field conditions-FT-PCA:SVS	Bn-scaff_24457_1-p4062	C03	52819195	0.00125409	0.117156
Wagga (Lateral)-Field conditions-FT-PCA:SVS	Bn-scaff_18669_1-p41890	C03	52867998	0.00125409	0.117156
Wagga (Lateral)-Field conditions-FT-PCA:SVS	Bn-scaff_26642_1-p13931	C03	52895375	0.00125409	0.117156
Wagga (Lateral)-Field conditions-FT-PCA:SVS	Bn-scaff_26642_1-p36815	C03	52921927	0.00125409	0.117156
Wagga (Lateral)-Field conditions-FT-PCA:SVS	Bn-scaff_18206_1-p538129	C03	53109359	0.00125409	0.117156
Wagga (Lateral)-Field conditions-FT-PCA:SVS	Bn-scaff_17042_1-p3035	C03	53118557	0.00125409	0.117156
Wagga (Lateral)-Field conditions-FT-PCA:SVS	Bn-scaff_17042_1-p63629	C03	53173500	0.00125409	0.117156
Wagga (Lateral)-Field conditions-FT-PCA:SVS	Bn-scaff_17042_1-p147112	C03	53255343	0.00125409	0.117156
Wagga (Lateral)-Field conditions-FT-PCA:SVS	Bn-scaff_17042_1-p180246	C03	53306299	0.00125409	0.117156
Wagga (Lateral)-Field conditions-FT-PCA:SVS	Bn-scaff_17042_1-p180393	C03	53306440	0.00125409	0.117156
Wagga (Lateral)-Field conditions-FT-PCA:SVS	Bn-A07-p12345399	A07	14471603	0.00125647	0.115813
Wagga (Lateral)-Field conditions-FT-PCA:SVS	Bn-A10-p2367479	A10	1495747	0.00125886	0.114507
Wagga (Lateral)-Field conditions-FT-PCA:SVS	Bn-A04-p10434805	A04	11594670	0.00129236	0.116027
Wagga (Lateral)-Field conditions-FT-PCA:SVS	Bn-A04-p4932716	A04	5050514	0.00129953	0.115175
Wagga (Lateral)-Field conditions-FT-PCA:SVS	Bn-scaff_26139_1-p313572	A04	5304148	0.00138382	0.121093
Wagga (Lateral)-Field conditions-FT-PCA:SVS	Bn-A06-p8987370	A06	8459987	0.00139856	0.120853
Wagga (Lateral)-Field conditions-FT-PCA:SVS	Bn-scaff_15703_1-p44024	C03	52352824	0.00151793	0.129549
Wagga (Lateral)-Field conditions-FT-PCA:SVS	Bn-scaff_22183_1-p635802	C05	8741293	0.00154797	0.130501
Condobolin (Lateral)-Field conditions-FT-PCA:SVS	Bn-scaff_18322_1-p1391958	C03	7680817	8.69132e-07	0.00600831
Condobolin (Lateral)-Field conditions-FT-PCA:SVS	Bn-scaff_18322_1-p1390788	C03	7681660	4.76193e-06	0.0164596
Condobolin (Lateral)-Field conditions-FT-PCA:SVS	Bn-scaff_18322_1-p1481654	C03	7602306	5.33644e-06	0.0122969
Condobolin (Lateral)-Field conditions-FT-PCA:SVS	Bn-scaff_18322_1-p1479449	C03	7604543	8.08667e-06	0.00798617
Condobolin (Lateral)-Field conditions-FT-PCA:SVS	Bn-scaff_18322_1-p1478389	C03	7606418	8.08667e-06	0.00798617
Condobolin (Lateral)-Field conditions-FT-PCA:SVS	Bn-scaff_18322_1-p1477883	C03	7606913	8.08667e-06	0.00798617
Condobolin (Lateral)-Field conditions-FT-PCA:SVS	Bn-scaff_18322_1-p1426414	C03	7651083	8.08667e-06	0.00798617
Condobolin (Lateral)-Field conditions-FT-PCA:SVS	Bn-scaff_18322_1-p1468468	C03	7617585	8.74396e-06	0.00755587
Condobolin (Lateral)-Field conditions-FT-PCA:SVS	Bn-scaff_18322_1-p1485275	C03	7597442	9.50821e-06	0.00730336
Condobolin (Lateral)-Field conditions-FT-PCA:SVS	Bn-scaff_18322_1-p1478173	C03	7606623	9.54563e-06	0.00549908
Condobolin (Lateral)-Field conditions-FT-PCA:SVS	Bn-scaff_18322_1-p1469352	C03	7616698	9.54563e-06	0.00549908
Condobolin (Lateral)-Field conditions-FT-PCA:SVS	Bn-scaff_18322_1-p1403178	C03	7674491	9.54563e-06	0.00549908
Condobolin (Lateral)-Field conditions-FT-PCA:SVS	Bn-scaff_20294_1-p250681	C06	3244456	4.21906e-05	0.0224356
Condobolin (Lateral)-Field conditions-FT-PCA:SVS	Bn-scaff_18322_1-p1566336	C03	7522509	7.36006e-05	0.0363429
Condobolin (Lateral)-Field conditions-FT-PCA:SVS	Bn-scaff_18322_1-p1552930	C03	7535796	9.67805e-05	0.0446029
Condobolin (Lateral)-Field conditions-FT-PCA:SVS	Bn-scaff_18322_1-p1540260	C03	7546795	0.000113081	0.045984
Condobolin (Lateral)-Field conditions-FT-PCA:SVS	Bn-scaff_18322_1-p1539710	C03	7547345	0.000113081	0.045984
Condobolin (Lateral)-Field conditions-FT-PCA:SVS	Bn-scaff_18322_1-p1553314	C03	7535412	0.000117804	0.0452431
Condobolin (Lateral)-Field conditions-FT-PCA:SVS	Bn-scaff_19821_1-p23788	C04	12425411	0.000153427	0.0558232
Condobolin (Lateral)-Field conditions-FT-PCA:SVS	Bn-scaff_18712_1-p626111	C04	14383895	0.00019066	0.0659015
Condobolin (Lateral)-Field conditions-FT-PCA:SVS	Bn-scaff_17298_1-p1410108	C03	23514406	0.000205362	0.0676031
Condobolin (Lateral)-Field conditions-FT-PCA:SVS	Bn-scaff_16755_1-p12541	C03	60556901	0.000291083	0.0914662
Condobolin (Lateral)-Field conditions-FT-PCA:SVS	Bn-scaff_17740_1-p555478	C07	30600885	0.000302096	0.0907994
Condobolin (Lateral)-Field conditions-FT-PCA:SVS	Bn-scaff_18712_1-p572052	C04	14313776	0.000343324	0.0949361
Condobolin (Lateral)-Field conditions-FT-PCA:SVS	Bn-scaff_18712_1-p627671	C04	14385455	0.000343324	0.0949361
Condobolin (Lateral)-Field conditions-FT-PCA:SVS	Bn-A05-p3401393	A05	333059	0.00037185	0.0988691
Condobolin (Lateral)-Field conditions-FT-PCA:SVS	Bn-scaff_18917_1-p655103	C03	29077205	0.000377083	0.0965471
Condobolin (Lateral)-Field conditions-FT-PCA:SVS	Bn-scaff_27513_1-p62174	C04	14468759	0.000407604	0.0939256
Condobolin (Lateral)-Field conditions-FT-PCA:SVS	Bn-scaff_27513_1-p62675	C04	14469260	0.000407604	0.0939256
Condobolin (Lateral)-Field conditions-FT-PCA:SVS	Bn-scaff_27513_1-p18785	Cnn	68416026	0.000407604	0.0939256
Condobolin (Lateral)-Field conditions-FT-PCA:SVS	Bn-scaff_18322_1-p2015929	C03	7095934	0.000415611	0.0926812
Condobolin (Lateral)-Field conditions-FT-PCA:SVS	Bn-scaff_17592_1-p869743	C04	13024213	0.000446196	0.0963924
Condobolin (Lateral)-Field conditions-FT-PCA:SVS	Bn-A10-p10755216	A10	12115003	0.000474525	0.0994059
Condobolin (Lateral)-Field conditions-FT-PCA:SVS	Bn-A02-p14287347	A02	10659885	0.000480761	0.0977501
Condobolin (Lateral)-Field conditions-FT-PCA:SVS	Bn-A10-p11059267	A10	12418536	0.000490324	0.0968459
Condobolin (Lateral)-Field conditions-FT-PCA:SVS	Bn-scaff_15712_10-p520866	C05	5242824	0.000507194	0.0973953
Condobolin (Lateral)-Field conditions-FT-PCA:SVS	Bn-A02-p14293315	A02	10663869	0.000512059	0.0956719
Condobolin (Lateral)-Field conditions-FT-PCA:SVS	Bn-A03-p23735715	C07	38286199	0.000539912	0.0982214
Condobolin (Lateral)-Field conditions-FT-PCA:SVS	Bn-scaff_17298_1-p1412259	C03	23516559	0.000600532	0.106448
Condobolin (Lateral)-Field conditions-FT-PCA:SVS	Bn-A04-p6050616	A04	7254762	0.000681909	0.117851
Condobolin (Lateral)-Field conditions-FT-PCA:SVS	Bn-scaff_18322_1-p1229371	C03	7808492	0.000749354	0.126348
Condobolin (Lateral)-Field conditions-FT-PCA:SVS	Bn-A04-p10387804	A04	11529656	0.00077675	0.127849
Condobolin (Lateral)-Field conditions-FT-PCA:SVS	Bn-scaff_18849_1-p350498	C03	4515642	0.000830167	0.133464
Condobolin (Lateral)-Field conditions-FT-PCA:SVS	Bn-A10-p2367479	A10	1495747	0.000843882	0.132585
Condobolin (Lateral)-Field conditions-FT-PCA:SVS	Bn-A03-p26437883	A03	24829819	0.000882936	0.135639
Condobolin (Lateral)-Field conditions-FT-PCA:SVS	Bn-A05-p21370435	A05	19541534	0.0008839	0.132835
Condobolin (Lateral)-Field conditions-FT-PCA:SVS	Bn-scaff_17521_1-p1398928	C03	20851748	0.00092896	0.136636
Condobolin (Lateral)-Field conditions-FT-PCA:SVS	Bn-scaff_20790_1-p3436	C03	4539236	0.00094273	0.135773
Condobolin (Lateral)-Field conditions-FT-PCA:SVS	Bn-A01-p6687839	A01	6129363	0.00103656	0.146239
Condobolin (Lateral)-Field conditions-FT-PCA:SVS	Bn-Scaffold000100-p171473	A06	12936876	0.00107373	0.148454
Condobolin (Lateral)-Field conditions-FT-PCA:SVS	Bn-scaff_18322_1-p959260	C03	8090568	0.0011218	0.152058
Condobolin (Lateral)-Field conditions-FT-PCA:SVS	Bn-A03-p15704830	A03	14764995	0.00112599	0.149692
Condobolin (Lateral)-Field conditions-FT-PCA:SVS	Bn-A06-p8811363	A06	8305642	0.00115345	0.150449
Condobolin (Lateral)-Field conditions-FT-PCA:SVS	Bn-A06-p12404563	A06	14454834	0.00120503	0.154266
Condobolin (Lateral)-Field conditions-FT-PCA:SVS	Bn-scaff_20796_1-p148168	C08	1283237	0.00126989	0.159614
Condobolin (Lateral)-Field conditions-FT-PCA:SVS	Bn-scaff_16534_1-p1280130	C04	3882096	0.00127489	0.15738
Condobolin (Lateral)-Field conditions-FT-PCA:SVS	Bn-A06-p14241294	A06	15828654	0.00134787	0.16347
Condobolin (Lateral)-Field conditions-FT-PCA:SVS	Bn-A02-p14579685	A02	11191966	0.00139291	0.166021
Condobolin (Lateral)-Field conditions-FT-PCA:SVS	Bn-scaff_16534_1-p1328137	C04	3933166	0.00145932	0.170988
Condobolin (Lateral)-Field conditions-FT-PCA:SVS	Bn-A10-p10866946	C09	41430564	0.00150255	0.173119
Wagga Wagga (Irrigation site)-Field conditions-PCA:SVS	Bn-scaff_18322_1-p1468468	C03	7617585	4.99936e-06	0.0345606
Wagga Wagga (Irrigation site)-Field conditions-PCA:SVS	Bn-scaff_18322_1-p1481654	C03	7602306	1.51377e-05	0.0523234
Wagga Wagga (Irrigation site)-Field conditions-PCA:SVS	Bn-scaff_18322_1-p1391958	C03	7680817	2.05312e-05	0.0473108
Wagga Wagga (Irrigation site)-Field conditions-PCA:SVS	Bn-scaff_18322_1-p1479449	C03	7604543	2.07552e-05	0.0204973
Wagga Wagga (Irrigation site)-Field conditions-PCA:SVS	Bn-scaff_18322_1-p1478389	C03	7606418	2.07552e-05	0.0204973
Wagga Wagga (Irrigation site)-Field conditions-PCA:SVS	Bn-scaff_18322_1-p1477883	C03	7606913	2.07552e-05	0.0204973
Wagga Wagga (Irrigation site)-Field conditions-PCA:SVS	Bn-scaff_18322_1-p1426414	C03	7651083	2.07552e-05	0.0204973
Wagga Wagga (Irrigation site)-Field conditions-PCA:SVS	Bn-scaff_18322_1-p1485275	C03	7597442	2.42487e-05	0.0209539
Wagga Wagga (Irrigation site)-Field conditions-PCA:SVS	Bn-scaff_18322_1-p1478173	C03	7606623	3.68118e-05	0.0231346
Wagga Wagga (Irrigation site)-Field conditions-PCA:SVS	Bn-scaff_18322_1-p1469352	C03	7616698	3.68118e-05	0.0231346
Wagga Wagga (Irrigation site)-Field conditions-PCA:SVS	Bn-scaff_18322_1-p1403178	C03	7674491	3.68118e-05	0.0231346
Wagga Wagga (Irrigation site)-Field conditions-PCA:SVS	Bn-scaff_18322_1-p1390788	C03	7681660	4.02113e-05	0.023165
Wagga Wagga (Irrigation site)-Field conditions-PCA:SVS	Bn-scaff_18322_1-p1540260	C03	7546795	0.000130957	0.0646647
Wagga Wagga (Irrigation site)-Field conditions-PCA:SVS	Bn-scaff_18322_1-p1539710	C03	7547345	0.000130957	0.0646647
Wagga Wagga (Irrigation site)-Field conditions-PCA:SVS	Bn-A04-p10719331	A04	11860808	0.000130997	0.0603724
Wagga Wagga (Irrigation site)-Field conditions-PCA:SVS	Bn-scaff_18322_1-p1552930	C03	7535796	0.000146122	0.0631336
Wagga Wagga (Irrigation site)-Field conditions-PCA:SVS	Bn-scaff_18322_1-p1566336	C03	7522509	0.000146291	0.0594888
Wagga Wagga (Irrigation site)-Field conditions-PCA:SVS	Bn-A02-p10753552	A02	7580621	0.000174686	0.0670892
Wagga Wagga (Irrigation site)-Field conditions-PCA:SVS	Bn-scaff_17298_1-p1410108	C03	23514406	0.000177229	0.0644834
Wagga Wagga (Irrigation site)-Field conditions-PCA:SVS	Bn-scaff_19821_1-p23788	C04	12425411	0.000198155	0.0684921
Wagga Wagga (Irrigation site)-Field conditions-PCA:SVS	Bn-A10-p9120500	A10	10518106	0.000202166	0.0665513
Wagga Wagga (Irrigation site)-Field conditions-PCA:SVS	Bn-scaff_18322_1-p1553314	C03	7535412	0.00025386	0.0797697
Wagga Wagga (Irrigation site)-Field conditions-PCA:SVS	Bn-A07-p14124058	A07	16041295	0.000346806	0.104238
Wagga Wagga (Irrigation site)-Field conditions-PCA:SVS	Bn-scaff_18712_1-p626111	C04	14383895	0.000373866	0.107689
Wagga Wagga (Irrigation site)-Field conditions-PCA:SVS	Bn-A04-p10387804	A04	11529656	0.000392507	0.108536
Wagga Wagga (Irrigation site)-Field conditions-PCA:SVS	Bn-A07-p12345399	A07	14471603	0.000453118	0.120477
Wagga Wagga (Irrigation site)-Field conditions-PCA:SVS	Bn-scaff_23761_1-p738585	C03	6014263	0.000459565	0.117666
Wagga Wagga (Irrigation site)-Field conditions-PCA:SVS	Bn-A07-p12376191	Ann	34374940	0.000483122	0.119279
Wagga Wagga (Irrigation site)-Field conditions-PCA:SVS	Bn-scaff_18202_1-p870832	C07	22788023	0.000526476	0.125501
Wagga Wagga (Irrigation site)-Field conditions-PCA:SVS	Bn-A07-p12363575	A07	14483746	0.000535893	0.123488
Wagga Wagga (Irrigation site)-Field conditions-PCA:SVS	Bn-scaff_18202_1-p871229	C07	22787627	0.000560122	0.124907
Wagga Wagga (Irrigation site)-Field conditions-PCA:SVS	Bn-A04-p15534626	A04	15957020	0.00058558	0.126504
Wagga Wagga (Irrigation site)-Field conditions-PCA:SVS	Bn-scaff_22183_1-p635802	C05	8741293	0.00062731	0.131412
Wagga Wagga (Irrigation site)-Field conditions-PCA:SVS	Bn-scaff_22183_1-p629372	C05	8746341	0.000699971	0.142321
Wagga Wagga (Irrigation site)-Field conditions-PCA:SVS	Bn-A05-p9623131	A05	7727618	0.000700808	0.13842
Wagga Wagga (Irrigation site)-Field conditions-PCA:SVS	Bn-A04-p6050616	A04	7254762	0.00078421	0.15059
Wagga Wagga (Irrigation site)-Field conditions-PCA:SVS	Bn-scaff_15838_5-p706717	C01	3540284	0.00085994	0.160669
Wagga Wagga (Irrigation site)-Field conditions-PCA:SVS	Bn-scaff_17298_1-p1412259	C03	23516559	0.000862495	0.156906
Wagga Wagga (Irrigation site)-Field conditions-PCA:SVS	Bn-scaff_18917_1-p655103	C03	29077205	0.000887018	0.15723
Wagga Wagga (Irrigation site)-Field conditions-PCA:SVS	Bn-A06-p6341389	A06	5792363	0.000922276	0.159392
Wagga Wagga (Irrigation site)-Field conditions-PCA:SVS	Bn-scaff_18322_1-p1229371	C03	7808492	0.000941443	0.158736
Wagga Wagga (Irrigation site)-Field conditions-PCA:SVS	Bn-A06-p8987370	A06	8459987	0.000951369	0.156591
Wagga Wagga (Irrigation site)-Field conditions-PCA:SVS	Bn-A03-p14037892	A03	13183870	0.00103151	0.165834
Wagga Wagga (Irrigation site)-Field conditions-PCA:SVS	Bn-A03-p13908787	A03	13015172	0.0010359	0.162755
Wagga Wagga (Irrigation site)-Field conditions-PCA:SVS	Bn-A05-p9347113	A05	7403358	0.00113441	0.174271
Wagga Wagga (Irrigation site)-Field conditions-PCA:SVS	Bn-scaff_16755_1-p12541	C03	60556901	0.0011492	0.172704
Wagga Wagga (Irrigation site)-Field conditions-PCA:SVS	Bn-A10-p2367479	A10	1495747	0.00122963	0.18086
Wagga Wagga (Irrigation site)-Field conditions-PCA:SVS	Bn-A06-p8811363	A06	8305642	0.00126427	0.182081
Wagga Wagga (Irrigation site)-Field conditions-PCA:SVS	Bn-scaff_27513_1-p62174	C04	14468759	0.00127204	0.172424
Wagga Wagga (Irrigation site)-Field conditions-PCA:SVS	Bn-scaff_27513_1-p62675	C04	14469260	0.00127204	0.172424
Wagga Wagga (Irrigation site)-Field conditions-PCA:SVS	Bn-scaff_27513_1-p18785	Cnn	68416026	0.00127204	0.172424
Wagga Wagga (Irrigation site)-Field conditions-PCA:SVS	Bn-scaff_20773_1-p121051	C06	5671431	0.00127676	0.169736
Wagga Wagga (Irrigation site)-Field conditions-PCA:SVS	Bn-A04-p4978478	A04	5117186	0.00133138	0.173657
Wagga Wagga (Irrigation site)-Field conditions-PCA:SVS	Bn-scaff_17521_1-p1398928	C03	20851748	0.00137212	0.175657
Wagga Wagga (Irrigation site)-Field conditions-PCA:SVS	Bn-A01-p5243029	A01	4826273	0.00137295	0.172567
Wagga Wagga (Irrigation site)-Field conditions-PCA:SVS	Bn-scaff_22183_1-p644001	C05	8736083	0.00144388	0.175115
Wagga Wagga (Irrigation site)-Field conditions-PCA:SVS	Bn-scaff_22183_1-p631666	C05	8744062	0.00144388	0.175115
Wagga Wagga (Irrigation site)-Field conditions-PCA:SVS	Bn-scaff_16912_1-p94309	C09	12618115	0.00153641	0.183124
LD conditions-PCA:SVS	Bn-A02-p9371948	A02	6193035	3.50704e-07	0.00072245
LD conditions-PCA:SVS	Bn-scaff_16614_1-p2191153	C03	13740	8.34009e-07	0.000859029
LD conditions-PCA:SVS	Bn-scaff_15763_1-p644478	C06	20188238	3.84994e-06	0.00198272
LD conditions-PCA:SVS	Bn-scaff_15763_1-p648473	C06	20192935	3.84994e-06	0.00198272
LD conditions-PCA:SVS	Bn-scaff_15838_5-p98040	C01	2978636	5.0189e-05	0.0206779
LD conditions-PCA:SVS	Bn-A06-p12404563	A06	14454834	7.06881e-05	0.0242696
LD conditions-PCA:SVS	Bn-scaff_16064_1-p1442092	C06	24218718	7.09734e-05	0.0208865
LD conditions-PCA:SVS	Bn-Scaffold000247-p28610	A08	1411217	8.21631e-05	0.021157
LD conditions-PCA:SVS	Bn-Scaffold000100-p171473	A06	12936876	8.92662e-05	0.0204321
LD conditions-PCA:SVS	Bn-A05-p1216828	A05	1338821	9.65717e-05	0.0198938
LD conditions-PCA:SVS	Bn-scaff_20294_1-p250681	C06	3244456	0.000218277	0.0408774
LD conditions-PCA:SVS	Bn-scaff_16545_1-p28439	C08	13956700	0.000225024	0.0386291
LD conditions-PCA:SVS	Bn-scaff_23817_1-p83	Cnn	60223221	0.00023492	0.0372258
LD conditions-PCA:SVS	Bn-scaff_15626_1-p735572	C07	13113999	0.000256101	0.0376834
LD conditions-PCA:SVS	Bn-scaff_16545_1-p29060	C08	13957321	0.000276546	0.037979
LD conditions-PCA:SVS	Bn-scaff_22183_1-p635802	C05	8741293	0.000341192	0.0439285
LD conditions-PCA:SVS	Bn-A08-p6887868	C03	12466596	0.000474578	0.0575077
LD conditions-PCA:SVS	Bn-A06-p24236385	A06	23227411	0.000698125	0.0798965
LD conditions-PCA:SVS	Bn-A05-p16054367	Cnn	28723897	0.000790817	0.0857412
LD conditions-PCA:SVS	Bn-A05-p5926631	A05	5664439	0.000803696	0.0827807
LD conditions-PCA:SVS	Bn-A08-p18954204	A08	16308717	0.000805223	0.0789885
LD conditions-PCA:SVS	Bn-A06-p15515345	A06	17020136	0.000900164	0.0842881
LD conditions-PCA:SVS	Bn-scaff_18439_1-p237947	C06	24140730	0.000907804	0.0813077
LD conditions-PCA:SVS	Bn-scaff_16269_1-p53250	Unn	3564460	0.000992076	0.0851532
LD conditions-PCA:SVS	Bn-scaff_18206_3-p61973	C06	18958871	0.00102231	0.0809982
LD conditions-PCA:SVS	Bn-scaff_18206_3-p62582	C06	18959479	0.00102231	0.0809982
LD conditions-PCA:SVS	Bn-scaff_18206_3-p62755	C06	18959652	0.00106099	0.0809497
LD conditions-PCA:SVS	Bn-scaff_20675_1-p61871	C01	9700668	0.00106858	0.0786172
LD conditions-PCA:SVS	Bn-scaff_20675_1-p52417	C01	9710116	0.00108791	0.0772788
LD conditions-PCA:SVS	Bn-scaff_16148_1-p61488	C03	58968997	0.00118014	0.0810365
LD conditions-PCA:SVS	Bn-scaff_15626_1-p762760	C07	13086551	0.00127072	0.0844413
LD conditions-PCA:SVS	Bn-A05-p1237296	A05	1353702	0.00132384	0.0852223
LD conditions-PCA:SVS	Bn-scaff_22183_1-p629372	C05	8746341	0.00139567	0.0871235
LD conditions-PCA:SVS	Bn-A05-p19730291	C05	36540379	0.00148972	0.0902592
LD conditions-PCA:SVS	Bn-scaff_22183_1-p644001	C05	8736083	0.00150932	0.0863665
LD conditions-PCA:SVS	Bn-scaff_22183_1-p631666	C05	8744062	0.00150932	0.0863665
RESPONSE TO PHOTOPERIOD-PCA:SVS	Bn-scaff_16445_1-p1609147	C08	35142467	5.34691e-06	0.0110146
RESPONSE TO PHOTOPERIOD-PCA:SVS	Bn-scaff_17298_1-p1412259	C03	23516559	1.58824e-05	0.0163589
RESPONSE TO PHOTOPERIOD-PCA:SVS	Bn-scaff_15576_1-p761764	C09	41831167	2.50789e-05	0.0172208
RESPONSE TO PHOTOPERIOD-PCA:SVS	Bn-scaff_27765_1-p53066	C08	3024627	3.9837e-05	0.0205161
RESPONSE TO PHOTOPERIOD-PCA:SVS	Bn-scaff_17298_1-p1410108	C03	23514406	6.04673e-05	0.0249125
RESPONSE TO PHOTOPERIOD-PCA:SVS	Bn-A07-p13128413	A07	15209277	0.000109556	0.0376141
RESPONSE TO PHOTOPERIOD-PCA:SVS	Bn-A10-p6371190	A10	7194726	0.000168503	0.049588
RESPONSE TO PHOTOPERIOD-PCA:SVS	Bn-A10-p8733734	A10	10133294	0.000170458	0.043893
RESPONSE TO PHOTOPERIOD-PCA:SVS	Bn-A10-p7502935	A10	9195091	0.000270999	0.0620288
RESPONSE TO PHOTOPERIOD-PCA:SVS	Bn-A10-p9128660	A10	10525887	0.000294717	0.0607118
RESPONSE TO PHOTOPERIOD-PCA:SVS	Bn-A10-p8329751	A10	1619580	0.000422792	0.0791774
RESPONSE TO PHOTOPERIOD-PCA:SVS	Bn-scaff_22486_1-p7889	Cnn	79514237	0.000436399	0.0749151
RESPONSE TO PHOTOPERIOD-PCA:SVS	Bn-scaff_16414_1-p1051616	Cnn	42298030	0.000508386	0.0805596
RESPONSE TO PHOTOPERIOD-PCA:SVS	Bn-scaff_17807_1-p537516	C08	3550265	0.000568124	0.0835953
RESPONSE TO PHOTOPERIOD-PCA:SVS	Bn-A10-p8330489	A10	1618842	0.000821712	0.112848
RESPONSE TO PHOTOPERIOD-PCA:SVS	Bn-A08-p14759185	A08	12320997	0.000960159	0.12362
RESPONSE TO PHOTOPERIOD-PCA:SVS	Bn-A08-p14689466	A08	1734976	0.00100268	0.121501
RESPONSE TO PHOTOPERIOD-PCA:SVS	Bn-scaff_21003_1-p659725	C08	3849161	0.00114755	0.131331
RESPONSE TO PHOTOPERIOD-PCA:SVS	Bn-scaff_21003_1-p735163	C08	3802273	0.00125227	0.135773
RESPONSE TO PHOTOPERIOD-PCA:SVS	Bn-A01-p4925004	A01	4520168	0.00133937	0.137955
RESPONSE TO PHOTOPERIOD-PCA:SVS	Bn-A08-p14734078	A08	12297645	0.00133962	0.131411
RESPONSE TO PHOTOPERIOD-PCA:SVS	Bn-scaff_17298_1-p811262	C03	23140836	0.00139342	0.124802
RESPONSE TO PHOTOPERIOD-PCA:SVS	Bn-scaff_17298_1-p811885	C03	23141459	0.00139342	0.124802
RESPONSE TO PHOTOPERIOD-PCA:SVS	Bn-scaff_16209_1-p117145	C02	40003991	0.00152621	0.131
RESPONSE TO PHOTOPERIOD-PCA:SVS	Bn-A08-p14694002	A08	1730446	0.00153808	0.121863
RESPONSE TO PHOTOPERIOD-PCA:SVS	Bn-A08-p14713741	A08	12274795	0.00153808	0.121863
SD conditions-PCA:SVS	Bn-scaff_17298_1-p1410108	C03	23514406	1.21206e-06	0.00249684
SD conditions-PCA:SVS	Bn-scaff_17298_1-p1412259	C03	23516559	2.90881e-06	0.00299608
SD conditions-PCA:SVS	Bn-A05-p10999977	A05	9599669	1.40154e-05	0.0096239
SD conditions-PCA:SVS	Bn-scaff_27765_1-p53066	C08	3024627	2.58804e-05	0.0133284
SD conditions-PCA:SVS	Bn-A07-p14103536	A07	16020882	7.41568e-05	0.0305526
SD conditions-PCA:SVS	Bn-A10-p9128660	A10	10525887	9.32189e-05	0.0320052
SD conditions-PCA:SVS	Bn-A07-p13128413	A07	15209277	9.33775e-05	0.0274797
SD conditions-PCA:SVS	Bn-scaff_15576_1-p761764	C09	41831167	0.000140974	0.0363009
SD conditions-PCA:SVS	Bn-A03-p24773584	Ann	43351818	0.000165848	0.0379607
SD conditions-PCA:SVS	Bn-A05-p10734565	A05	9315601	0.000234547	0.0483167
SD conditions-PCA:SVS	Bn-A05-p7105221	A05	6552442	0.000553833	0.103718
SD conditions-PCA:SVS	Bn-scaff_16445_1-p1609147	C08	35142467	0.000575553	0.0988033
SD conditions-PCA:SVS	Bn-A10-p10132309	A10	11546404	0.000823926	0.130561
SD conditions-PCA:SVS	Bn-A10-p8733734	A10	10133294	0.00130958	0.192695
SD conditions-PCA:SVS	Bn-A10-p9120500	A10	10518106	0.00135861	0.186583
SD conditions-PCA:SVS	Bn-scaff_17807_1-p537516	C08	3550265	0.00141895	0.182689
