## Supplementary Table 10 for "GWAS hints at pleiotropic roles for *FLOWERING LOCUS T* in flowering time and yield-related traits in canola"

### Sheet: Sheet1
Supplemental Table S10. Distribution of significant marker associations (identified using GAPIT accounting for population structure and kinship, Supplemental Table S9) for flowering time and photoperiod response, evaluated under controlled environment cabinets and field conditions (three sites) in a GWAS panel of canola.
Chromosome	Significant SNP Associations	Proportion of significant association
A01	0	0
A02	47	33.0986
A03	8	5.6338
A04	4	2.8169
A05	10	7.04225
A06	2	1.40845
A07	6	4.22535
A08	2	1.40845
A09	2	1.40845
A10	4	2.8169
An (unknown position)	15	10.5634
A Genome (subtotal)	100	70.4225
C01	2	1.40845
C02	1	0.704225
C03	13	9.15493
C04	3	2.11268
C05	3	2.11268
C06	1	0.704225
C07	10	7.04225
C08	4	2.8169
C09	1	0.704225
Cn (unknown position)	4	2.8169
A Genome (subtotal)	42	29.5775
Total	142	100
