## Supplementary Table 13 for "GWAS hints at pleiotropic roles for *FLOWERING LOCUS T* in flowering time and yield-related traits in canola"

### Sheet: Raw correlations
Supplementary Table S13. Genetic correlation between different traits measured in the DH population from Skipton/Ag-Spectrum across environments
		Grain yield	Days to first flower	Grain yield	Days to first flower	Plant Biomass	Grain yield	Days to first flower	Days to last flower	Plant Biomass	NDVI-I	NDVI-II	NDVI-III	NDVI-IV	Grain Yield	Days to first flower	Days to last flower	Plant Biomass	NDVI	Plant height	Plant emergence
	Phenotyping year	2013		2014			2015								2016
Grain yield	2013	1	-0.24391	0.5571	-0.197161	0.0802126	0.291532	-0.188505	-0.192052	0.138183	0.175524	0.123996	0.0931642	0.129076	0.581109	-0.218048	-0.221497	0.166051	0.11472	0.0330558	0.0939001
Days to first flower	2013	-0.24391	1	-0.254681	0.353025	0.00493986	0.0601917	0.351093	0.317363	-0.104479	-0.0826523	-0.00674587	0.0686934	0.0572491	-0.0856385	0.406755	0.419984	-0.218714	-0.0137829	0.203849	0.00810582
Grain yield	2014	0.5571	-0.254681	1	-0.608612	-0.037801	0.207399	-0.55306	-0.509136	0.232279	0.0976717	0.0479934	0.0232128	0.117234	0.583719	-0.459335	-0.423365	0.31434	-0.153235	-0.0740858	-0.0424085
Days to first flower	2014	-0.197161	0.353025	-0.608612	1	0.0577386	0.242407	0.858148	0.786778	-0.360726	-0.0158866	0.133383	0.138224	0.047147	-0.0335054	0.787609	0.717618	-0.425139	0.33247	0.245705	0.112016
Plant Biomass	2014	0.0802126	0.00493986	-0.037801	0.0577386	1	0.00357311	-0.0164656	-0.0512394	0.228199	-0.0170603	0.0413165	0.106475	0.19293	0.00667854	-0.00806353	0.016501	0.239246	0.0300351	0.291852	-0.166124
Grain yield	2015	0.291532	0.0601917	0.207399	0.242407	0.00357311	1	0.199767	0.199003	-0.203827	0.324512	0.481878	0.412597	0.397922	0.6001	0.261368	0.124029	-0.104099	0.433735	0.182455	0.261458
Days to first flower	2015	-0.188505	0.351093	-0.55306	0.858148	-0.0164656	0.199767	1	0.937479	-0.229753	-0.0580948	-0.0193881	-0.00287824	-0.0789675	0.0341533	0.835328	0.800615	-0.394321	0.314938	0.377054	0.0568925
Days to last flower	2015	-0.192052	0.317363	-0.509136	0.786778	-0.0512394	0.199003	0.937479	1	-0.162931	-0.0513338	-0.0965283	-0.101595	-0.165414	0.0351763	0.772832	0.765666	-0.35522	0.251117	0.347678	-0.020429
Plant Biomass	2015	0.138183	-0.104479	0.232279	-0.360726	0.228199	-0.203827	-0.229753	-0.162931	1	-0.135921	-0.493133	-0.412999	-0.301645	0.149809	-0.278064	-0.122857	0.457066	-0.223965	0.246755	-0.203915
NDVI-I	2015	0.175524	-0.0826523	0.0976717	-0.0158866	-0.0170603	0.324512	-0.0580948	-0.0513338	-0.135921	1	0.55428	0.45453	0.405882	0.188882	0.0313136	-0.110879	0.0381253	0.46673	0.119045	0.113819
NDVI-II	2015	0.123996	-0.00674587	0.0479934	0.133383	0.0413165	0.481878	-0.0193881	-0.0965283	-0.493133	0.55428	1	0.933137	0.872241	0.180552	0.153087	-0.0769637	-0.0207753	0.568826	0.0737054	0.245605
NDVI-III	2015	0.0931642	0.0686934	0.0232128	0.138224	0.106475	0.412597	-0.00287824	-0.101595	-0.412999	0.45453	0.933137	1	0.952733	0.124756	0.200991	-0.00179975	-0.00799832	0.481562	0.130828	0.207223
NDVI-IV	2015	0.129076	0.0572491	0.117234	0.047147	0.19293	0.397922	-0.0789675	-0.165414	-0.301645	0.405882	0.872241	0.952733	1	0.165134	0.153319	-0.0394556	0.0699647	0.419443	0.18849	0.157032
Grain yield	2016	0.581109	-0.0856385	0.583719	-0.0335054	0.00667854	0.6001	0.0341533	0.0351763	0.149809	0.188882	0.180552	0.124756	0.165134	1	-0.00143222	-0.0453574	0.126118	0.298537	0.26627	0.146356
Days to first flower	2016	-0.218048	0.406755	-0.459335	0.787609	-0.00806353	0.261368	0.835328	0.772832	-0.278064	0.0313136	0.153087	0.200991	0.153319	-0.00143222	1	0.915808	-0.404264	0.221007	0.482638	-0.00723899
Days to last flower	2016	-0.221497	0.419984	-0.423365	0.717618	0.016501	0.124029	0.800615	0.765666	-0.122857	-0.110879	-0.0769637	-0.00179975	-0.0394556	-0.0453574	0.915808	1	-0.314863	0.0492104	0.49247	-0.0637202
Plant Biomass	2016	0.166051	-0.218714	0.31434	-0.425139	0.239246	-0.104099	-0.394321	-0.35522	0.457066	0.0381253	-0.0207753	-0.00799832	0.0699647	0.126118	-0.404264	-0.314863	1	-0.0358705	0.154614	-0.223275
NDVI	2016	0.11472	-0.0137829	-0.153235	0.33247	0.0300351	0.433735	0.314938	0.251117	-0.223965	0.46673	0.568826	0.481562	0.419443	0.298537	0.221007	0.0492104	-0.0358705	1	0.238769	0.404229
Plant height	2016	0.0330558	0.203849	-0.0740858	0.245705	0.291852	0.182455	0.377054	0.347678	0.246755	0.119045	0.0737054	0.130828	0.18849	0.26627	0.482638	0.49247	0.154614	0.238769	1	-0.165437
Plant emergence	2016	0.0939001	0.00810582	-0.0424085	0.112016	-0.166124	0.261458	0.0568925	-0.020429	-0.203915	0.113819	0.245605	0.207223	0.157032	0.146356	-0.00723899	-0.0637202	-0.223275	0.404229	-0.165437	1

### Sheet: Sheet1
Supplementary Table S13. Genetic correlation between different traits measured in the DH population from Skipton/Ag-Spectrum across environments
	Grain yield	Days to first flower	Grain yield	Days to first flower	Plant Biomass	Grain yield	Days to first flower	Plant Biomass	NDVI-II	Grain Yield	Days to first flower	Plant Biomass	NDVI	Plant height	Plant emergence
	GY-2013	FT-2013	GY-2014	FT-2014	PB-2014	GY-2015	FT-2015	PB-2015	NDVI-2015	GY-2016	FT-2016	PB-2016	NDVI-2016	PH-2016	PE-2016
	2013		2014			2015				2016
Grain yield	1	-0.24391	0.5571	-0.197161	0.0802126	0.291532	-0.188505	0.138183	0.123996	0.581109	-0.218048	0.166051	0.11472	0.0330558	0.0939001
Days to first flower	-0.24391	1	-0.254681	0.353025	0.00493986	0.0601917	0.351093	-0.104479	-0.00674587	-0.0856385	0.406755	-0.218714	-0.0137829	0.203849	0.00810582
Grain yield	0.5571	-0.254681	1	-0.608612	-0.037801	0.207399	-0.55306	0.232279	0.0479934	0.583719	-0.459335	0.31434	-0.153235	-0.0740858	-0.0424085
Days to first flower	-0.197161	0.353025	-0.608612	1	0.0577386	0.242407	0.858148	-0.360726	0.133383	-0.0335054	0.787609	-0.425139	0.33247	0.245705	0.112016
Plant Biomass	0.0802126	0.00493986	-0.037801	0.0577386	1	0.00357311	-0.0164656	0.228199	0.0413165	0.00667854	-0.00806353	0.239246	0.0300351	0.291852	-0.166124
Grain yield	0.291532	0.0601917	0.207399	0.242407	0.00357311	1	0.199767	-0.203827	0.481878	0.6001	0.261368	-0.104099	0.433735	0.182455	0.261458
Days to first flower	-0.188505	0.351093	-0.55306	0.858148	-0.0164656	0.199767	1	-0.229753	-0.0193881	0.0341533	0.835328	-0.394321	0.314938	0.377054	0.0568925
Days to last flower	-0.192052	0.317363	-0.509136	0.786778	-0.0512394	0.199003	0.937479	-0.162931	-0.0965283	0.0351763	0.772832	-0.35522	0.251117	0.347678	-0.020429
Plant Biomass	0.138183	-0.104479	0.232279	-0.360726	0.228199	-0.203827	-0.229753	1	-0.493133	0.149809	-0.278064	0.457066	-0.223965	0.246755	-0.203915
NDVI-I	0.175524	-0.0826523	0.0976717	-0.0158866	-0.0170603	0.324512	-0.0580948	-0.135921	0.55428	0.188882	0.0313136	0.0381253	0.46673	0.119045	0.113819
NDVI-II	0.123996	-0.00674587	0.0479934	0.133383	0.0413165	0.481878	-0.0193881	-0.493133	1	0.180552	0.153087	-0.0207753	0.568826	0.0737054	0.245605
NDVI-III	0.0931642	0.0686934	0.0232128	0.138224	0.106475	0.412597	-0.00287824	-0.412999	0.933137	0.124756	0.200991	-0.00799832	0.481562	0.130828	0.207223
NDVI-IV	0.129076	0.0572491	0.117234	0.047147	0.19293	0.397922	-0.0789675	-0.301645	0.872241	0.165134	0.153319	0.0699647	0.419443	0.18849	0.157032
Grain yield	0.581109	-0.0856385	0.583719	-0.0335054	0.00667854	0.6001	0.0341533	0.149809	0.180552	1	-0.00143222	0.126118	0.298537	0.26627	0.146356
Days to first flower	-0.218048	0.406755	-0.459335	0.787609	-0.00806353	0.261368	0.835328	-0.278064	0.153087	-0.00143222	1	-0.404264	0.221007	0.482638	-0.00723899
Days to last flower	-0.221497	0.419984	-0.423365	0.717618	0.016501	0.124029	0.800615	-0.122857	-0.0769637	-0.0453574	0.915808	-0.314863	0.0492104	0.49247	-0.0637202
Plant Biomass	0.166051	-0.218714	0.31434	-0.425139	0.239246	-0.104099	-0.394321	0.457066	-0.0207753	0.126118	-0.404264	1	-0.0358705	0.154614	-0.223275
NDVI	0.11472	-0.0137829	-0.153235	0.33247	0.0300351	0.433735	0.314938	-0.223965	0.568826	0.298537	0.221007	-0.0358705	1	0.238769	0.404229
Plant height	0.0330558	0.203849	-0.0740858	0.245705	0.291852	0.182455	0.377054	0.246755	0.0737054	0.26627	0.482638	0.154614	0.238769	1	-0.165437
Plant emergence	0.0939001	0.00810582	-0.0424085	0.112016	-0.166124	0.261458	0.0568925	-0.203915	0.245605	0.146356	-0.00723899	-0.223275	0.404229	-0.165437	1

### Sheet: Sheet2
	GY-2013	FT-2013	GY-2014	FT-2014	PB-2014	GY-2015	FT-2015	PB-2015	NDVI-2015	GY-2016	FT-2016	PB-2016	NDVI-2016	PH-2016	PE-2016
GY-2013	1	-0.24391	0.5571	-0.197161	0.0802126	0.291532	-0.188505	0.138183	0.123996	0.581109	-0.218048	0.166051	0.11472	0.0330558	0.0939001
FT-2013	-0.24391	1	-0.254681	0.353025	0.00493986	0.0601917	0.351093	-0.104479	-0.00674587	-0.0856385	0.406755	-0.218714	-0.0137829	0.203849	0.00810582
GY-2014	0.5571	-0.254681	1	-0.608612	-0.037801	0.207399	-0.55306	0.232279	0.0479934	0.583719	-0.459335	0.31434	-0.153235	-0.0740858	-0.0424085
FT-2014	-0.197161	0.353025	-0.608612	1	0.0577386	0.242407	0.858148	-0.360726	0.133383	-0.0335054	0.787609	-0.425139	0.33247	0.245705	0.112016
PB-2014	0.0802126	0.00493986	-0.037801	0.0577386	1	0.00357311	-0.0164656	0.228199	0.0413165	0.00667854	-0.00806353	0.239246	0.0300351	0.291852	-0.166124
GY-2015	0.291532	0.0601917	0.207399	0.242407	0.00357311	1	0.199767	-0.203827	0.481878	0.6001	0.261368	-0.104099	0.433735	0.182455	0.261458
FT-2015	-0.188505	0.351093	-0.55306	0.858148	-0.0164656	0.199767	1	-0.229753	-0.0193881	0.0341533	0.835328	-0.394321	0.314938	0.377054	0.0568925
PB-2015	0.138183	-0.104479	0.232279	-0.360726	0.228199	-0.203827	-0.229753	1	-0.493133	0.149809	-0.278064	0.457066	-0.223965	0.246755	-0.203915
NDVI-2015	0.123996	-0.00674587	0.0479934	0.133383	0.0413165	0.481878	-0.0193881	-0.493133	1	0.180552	0.153087	-0.0207753	0.568826	0.0737054	0.245605
GY-2016	0.581109	-0.0856385	0.583719	-0.0335054	0.00667854	0.6001	0.0341533	0.149809	0.180552	1	-0.00143222	0.126118	0.298537	0.26627	0.146356
FT-2016	-0.218048	0.406755	-0.459335	0.787609	-0.00806353	0.261368	0.835328	-0.278064	0.153087	-0.00143222	1	-0.404264	0.221007	0.482638	-0.00723899
PB-2016	0.166051	-0.218714	0.31434	-0.425139	0.239246	-0.104099	-0.394321	0.457066	-0.0207753	0.126118	-0.404264	1	-0.0358705	0.154614	-0.223275
NDVI-2016	0.11472	-0.0137829	-0.153235	0.33247	0.0300351	0.433735	0.314938	-0.223965	0.568826	0.298537	0.221007	-0.0358705	1	0.238769	0.404229
PH-2016	0.0330558	0.203849	-0.0740858	0.245705	0.291852	0.182455	0.377054	0.246755	0.0737054	0.26627	0.482638	0.154614	0.238769	1	-0.165437
PE-2016	0.0939001	0.00810582	-0.0424085	0.112016	-0.166124	0.261458	0.0568925	-0.203915	0.245605	0.146356	-0.00723899	-0.223275	0.404229	-0.165437	1
