## Supplementary Table 14 for "GWAS hints at pleiotropic roles for *FLOWERING LOCUS T* in flowering time and yield-related traits in canola"

### Sheet: Sheet1
Supplemental Table S14. Genome wide association analysis showing statistical association between Illumina SNP markers and expression data of BnC6.FT gene in 300 accessions of B. napus. Linear marker regression analysis was performed in the SVS package (Golden Helix).
Marker	Regression P	Regression -log10 P	chromosome	physical location	Regression Intercept	Regression Intercept SE	Regression Slope
3110489	0.000169444	3.77097	A7	21980170	-6.13088	0.93177	-0.351509
3075574	0.000169444	3.77097	A7	22141413	-6.8339	0.93177	0.351509
4119194	0.000452308	3.34457	C3	6247859	-6.22768	0.940009	-0.33701
4108071	0.000485538	3.31378	C3	14576835	-6.18555	0.940604	-0.328163
3115641	0.000485538	3.31378	C3	1.46824e+07	-6.18555	0.940604	-0.328163
4119821	0.000500299	3.30077	C3	6319813	-6.23471	0.940855	-0.336052
3150474	0.000583169	3.23421	C3	8653899	-6.22742	0.942142	-0.329501
4108720_60:C>T	0.000605579	3.21783	A7	22219658	-6.79971	0.942458	0.322538
3157763*	0.000644689	3.19065	A7	20688701	-6.17456	0.942984	-0.320688
3120521	0.000733196	3.13478	C3	1.39336e+07	-6.2165	0.944063	-0.320709
3113785	0.000733196	3.13478	C3	14152189	-6.2165	0.944063	-0.320709
4114522	0.000775774	3.11026	C3	14222034	-6.20708	0.944537	-0.317841
3133650	0.000928409	3.03226	C3	1.48886e+07	-6.20575	0.946043	-0.312813
