## Supplementary Table 15 for "GWAS hints at pleiotropic roles for *FLOWERING LOCUS T* in flowering time and yield-related traits in canola"

### Sheet: Structural variation
Supplemental Table S15. Summary of structural and polymorphic variation identified among 21 B. napus accessions representing GWAS and validation population used in this study. Numbers in table repressent counts of unique variants observed across the 21 accessions. Abbreviations: SNV: structural nucleotide variant, InDEL: Insertion-deletion, S = Number of segregating sites, ps = S/n, Θ = ps/a1, π …
Gene ID	FT paralog	Physical location (coordinates in bp) on the Darmor assembly	Chromosome	Structural Nucleotide Variants (SNV)					InDEL		S	ps	Θ	π	D
Darmor Gene Model				Synonymous	Non-synonymous	Stop/Gain	Intron	Upstream	intron	Exon
Unknown	FT-A1	17556739-17556971	A01	NA	NA	NA	NA	NA	NA	NA
BnaA02g12130D	FT-A2	6,364,378-6,378,674	A02	2	2	0	34	6	21	0	24	0.001708	0.000469	0.000238	-1.86193
Unknown	FT-A2b	10,803,500-10,805,500	A02	NA	NA	NA	NA	NA	NA	NA
BnaA07g25310D	FT-A7	18,855,100-18,857,499	A07	2	4	0	66	38	29	0
BnaA07g33120D	FT-A7b	22787807-22790454	A07	5	7	2	7	8	7	2
BnaC02g45250D	FT-C2	990,486-998,508	C02_random	2	1	0	18	33	9	1	151	0.019703	0.005405	0.007034	1.22467
BnaC02g23820D	FT-C2b	20,907,503-20,909,228	C02	0	0	0	0	8	0	0
BnaC04g14850D	FT-C4	12,434,874-12,437,644	C04	1	2	0	32	8	12	0	30	0.010846	0.002975	0.004742	2.27981
BnaC06g27090D	FT-C6	28,544,168-28,555,216	C06	0	1	0	13	8	3	0	105	0.009635	0.002643	0.001811	-1.27074
Total variants in FT paralogs				12	17	2	170	109	81	3
