## Supplementary Table 16 for "GWAS hints at pleiotropic roles for *FLOWERING LOCUS T* in flowering time and yield-related traits in canola"

### Sheet: Sheet1
Supplemental Table S16. Gene structures of different FT paralogs identified in the resequence data from 21 accessions of B. napus (test samples). Exon/intron genomic coordinates of the B. napus reference cultivar are based on the current gene models (annotation version 5) . Numbers in the table repressent lengths in base-pairs. Exon/intron length variaton in the 21 accessions (in bold) is only co…
FT paralog	Darmor gene model	chromosomal location	No. of exons	Physical location on the Darmor assembly		Stand	Exon 1		Intron1		Exon2		intron 2		Exon 3		intron 3		Exon 4		intron 4		Exon 5
				start	end		Reference	Test Samples	Reference	test samples	Reference	test samples	Reference	test samples	Reference	test samples	Reference	test samples	Reference	test samples	Reference	test samples	Reference	test samples	Darmor Gene ID
BnA1.FT		A01	NA	NA					NA	NA	NA	NA	NA	NA	NA	NA	NA	NA	NA			NA	NA	NA	NA
TSF	BnaA02g12130D	A02	4	6375936	6379058		201		802		62		1375		41		76		224
BnA2.FT	BnaA02g12130D	A02	4	6375994	6378774	PLUS	201	201	802	791-805	62	62	1375	1376-1437	41	41	76	76	224	224	NA	NA	NA	NA	BnaA02g12130D
TSF	BnaA07g25310D	A07	4	18855196	18857952		201		846		62		890		41		83		224
BnA7.FTa	BnaA07g25310D	A07	4	18855253	18857599	PLUS	201	201	846	845-846	62	62	890	888-891	41	41	83	83	224	224	NA	NA	NA	NA	BnaA07g25310D
BnA7.FTb	BnaA07g33120D	A07	4	22787807	22790354		204	201	615	614-615	62	62	367	367	41	41	1032	1032	227	227	NA	NA	NA	NA	BnaA07g33120D
TSF	BnaA07g33120D	A07	4	22787807	22790354		204		615		62		367		41		1032		227
BnC2.FTb	BnaC02g23820D	C02	5	20907503	20909028		201	201	115	115	83	83	453	453	60	60	335	335	41	41	214	214	224	224	BnaC02g23820D
TSF	BnaC02g23820D	C02	5	20907503	20909228		201		115		83		453		60		335		41		214		224
BnC2.FT	BnaC02g45250D	C02_random	4	996752	998508		201	201	810	806-810	62	62	343	343	41	41	76	76	224	224	NA	NA	NA	NA	BnaC02g45250D
TSF	BnaC02g45250D	C02_random	4	996695	998788		201		810		62		343		41		76		224
BnC4.FT	BnaC04g14850D	C04	4	12435074	12437644	PLUS	201	201	769	735-772	62	62	1064	1044-1063	41	41	210	210	224	216-224	NA	NA	NA	NA	BnaC04g14850D
TSF	BnaC04g14850D	C04	4	12435074	12437644		201		769		62		1064		41		210		224
BnC6.FTb	BnaC06g27090D	C06	3	28552966	28555216		62	62	1817	1810-1817	62	62	83	83	224	224	na	na	na	na	NA	NA	NA	NA	BnaC06g27090D
BnC6.FTa		C06	NA	NA			NA	NA	NA	NA	NA	NA	NA	NA	NA	NA	NA	NA	NA	NA	NA	NA	NA	NA
